# Functional characterization of thousands of type 2 diabetes-associated and chromatin-modulating variants under steady state and endoplasmic reticulum stress

**DOI:** 10.1101/2020.02.12.939348

**Authors:** Shubham Khetan, Susan Kales, Romy Kursawe, Alexandria Jillette, Steven K. Reilly, Duygu Ucar, Ryan Tewhey, Michael L. Stitzel

## Abstract

A major goal in functional genomics and complex disease genetics is to identify functional *cis-*regulatory elements (CREs) and single nucleotide polymorphisms (SNPs) altering CRE activity in disease-relevant cell types and environmental conditions. We tested >13,000 sequences containing each allele of 6,628 SNPs associated with altered *in vivo* chromatin accessibility in human islets and/or type 2 diabetes risk (T2D GWAS SNPs) for transcriptional activity in ß cell under steady state and endoplasmic reticulum (ER) stress conditions using the massively parallel reporter assay (MPRA). Approximately 30% (n=1,983) of putative CREs were active in at least one condition. SNP allelic effects on *in vitro* MPRA activity strongly correlated with their effects on *in vivo* islet chromatin accessibility (Pearson r=0.52), i.e., alleles associated with increased chromatin accessibility exhibited higher MPRA activity. Importantly, MPRA identified 220/2500 T2D GWAS SNPs, representing 104 distinct association signals, that significantly altered transcriptional activity in ß cells. This study has thus identified functional ß cell transcription-activating sequences with *in vivo* relevance, uncovered regulatory features that modulate transcriptional activity in ß cells under steady state and ER stress conditions, and substantially expanded the set of putative functional variants that modulate transcriptional activity in ß cells from thousands of genetically-linked T2D GWAS SNPs.
