## Supplementary Table 1 for "Functional characterization of thousands of type 2 diabetes-associated and chromatin-modulating variants under steady state and endoplasmic reticulum stress"

### Sheet: Sheet1
Primer Name	DNA Sequence
#120	CCTCGATGTTGTGGCGGGTCTTGAAGTTCACCTTG/3BioTEG/
#123	CCAGGATGTTGCCGTCCTCCTTGAAGTCGATGCCC/3BioTEG/
#126	CGCCGTAGGTGAAGGTGGTCACGAGGGTGGGCCAG/3BioTEG/
#34	AATGATACGGCGACCACCGAGATCTACACTCTTTCCCTACACGACGCTCTTCCGATCT
#52	GTGACTGGAGTTCAGACGTGTGCTCTTCCGATCTCGCCCTGAGCAAAGACC
44_TruSeq_Tag534_Multiplex	CAAGCAGAAGACGGCATACGAGATATCCGCAGGTGACTGGAGTTCAGACGTGTGC
45_TruSeq_Tag869_Multiplex	CAAGCAGAAGACGGCATACGAGATCATTCCGAGTGACTGGAGTTCAGACGTGTGC
46_TruSeq_Tag878_Multiplex	CAAGCAGAAGACGGCATACGAGATCTTGCAGAGTGACTGGAGTTCAGACGTGTGC
47_TruSeq_Tag34_Multiplex	CAAGCAGAAGACGGCATACGAGATGTCAAGTTGTGACTGGAGTTCAGACGTGTGC
66_TruSeq_Tag960_Multiplex	CAAGCAGAAGACGGCATACGAGATAGGCTCAAGTGACTGGAGTTCAGACGTGTGC
67_TruSeq_Tag726_Multiplex	CAAGCAGAAGACGGCATACGAGATTCTGGACCGTGACTGGAGTTCAGACGTGTGC
68_TruSeq_Tag393_Multiplex	CAAGCAGAAGACGGCATACGAGATCTAACTGGGTGACTGGAGTTCAGACGTGTGC
69_TruSeq_Tag320_Multiplex	CAAGCAGAAGACGGCATACGAGATGACTATTGGTGACTGGAGTTCAGACGTGTGC
70_TruSeq_Tag3_Multiplex	CAAGCAGAAGACGGCATACGAGATCCATTGTTGTGACTGGAGTTCAGACGTGTGC
71_TruSeq_Tag223_Multiplex	CAAGCAGAAGACGGCATACGAGATGATAACCTGTGACTGGAGTTCAGACGTGTGC
167_TruSeq_Multiplex_23_2	CAAGCAGAAGACGGCATACGAGATAATGCGTTGTGACTGGAGTTCAGACGTGTGC
168_TruSeq_Multiplex_163_2	CAAGCAGAAGACGGCATACGAGATGATACAGTGTGACTGGAGTTCAGACGTGTGC
169_TruSeq_Multiplex_220_2	CAAGCAGAAGACGGCATACGAGATTGCGACCTGTGACTGGAGTTCAGACGTGTGC
170_TruSeq_Multiplex_222_2	CAAGCAGAAGACGGCATACGAGATTCGCACCTGTGACTGGAGTTCAGACGTGTGC
171_TruSeq_Multiplex_367	CAAGCAGAAGACGGCATACGAGATTCGCTATGGTGACTGGAGTTCAGACGTGTGC
172_TruSeq_Multiplex_422	CAAGCAGAAGACGGCATACGAGATATGGTAGGGTGACTGGAGTTCAGACGTGTGC
173_TruSeq_Multiplex_469	CAAGCAGAAGACGGCATACGAGATGGAAGGCGGTGACTGGAGTTCAGACGTGTGC
Gapdh_mm_qPCR_For	TCAAGCTCATTTCCTGGTATGACA
Gapdh_mm_qPCR_Rev	TCTTGCTCAGTGTCCTTGCT
Actb_mm_qPCR_For	CCCTGAGGAGCACCCTGTG
Actb_mm_qPCR_Rev	ACATGATCTGGGTCATCTTTTCAC
Ins2_mm_qPCR_For	GAAGTGGAGGACCCACAAGTGGCA
Ins2_mm_qPCR_Rev	AGGTCTGAAGGTCACCTGCTCCCG
CHOP_mm_qPCR_For	CCACCACACCTGAAAGCAGAA
CHOP_mm_qPCR_Rev	AGGTGAAAGGCAGGGACTCA
BiP_mm_qPCR_For	TTCAGCCAATTATCAGCAAACTCT
BiP_mm_qPCR_Rev	TTTTCTGATGTATCCTCTTCACCAGT
GRP94_mm_qPCR_For	AAGAATGAAGGAAAAACAGGACAAAA
GRP94_mm_qPCR_Rev	CAAATGGAGAAGATTCCGCC
EDEM_mm_qPCR_For	CTACCTGCGAAGAGGCCG
EDEM_mm_qPCR_Rev	GTTCATGAGCTGCCCACTGA
