## Supplementary Table 3 for "Functional characterization of thousands of type 2 diabetes-associated and chromatin-modulating variants under steady state and endoplasmic reticulum stress"

### Sheet: knownResults
Motif Name	Consensus	P-value	Log P-value	q-value (Benjamini)	# of Target Sequences with Motif(of 948)	% of Target Sequences with Motif	# of Background Sequences with Motif(of 3586)	% of Background Sequences with Motif
Atf1(bZIP)/K562-ATF1-ChIP-Seq(GSE31477)/Homer	GATGACGTCA	1e-61	-142.2	0	201	0.212	194	0.0541
Atf7(bZIP)/3T3L1-Atf7-ChIP-Seq(GSE56872)/Homer	NGRTGACGTCAY	1e-41	-95.65	0	148	0.1561	151.2	0.0421
Sp1(Zf)/Promoter/Homer	GGCCCCGCCCCC	1e-37	-85.64	0	94	0.0992	68.5	0.0191
Atf2(bZIP)/3T3L1-Atf2-ChIP-Seq(GSE56872)/Homer	NRRTGACGTCAT	1e-30	-69.2	0	101	0.1065	97.3	0.0271
LXRE(NR),DR4/RAW-LXRb.biotin-ChIP-Seq(GSE21512)/Homer	RGGTTACTANAGGTCA	1e-27	-62.23	0	52	0.0549	27.4	0.0076
Sp5(Zf)/mES-Sp5.Flag-ChIP-Seq(GSE72989)/Homer	RGKGGGCGGAGC	1e-25	-58.84	0	197	0.2078	336.9	0.0939
c-Jun-CRE(bZIP)/K562-cJun-ChIP-Seq(GSE31477)/Homer	ATGACGTCATCY	1e-25	-57.62	0	100	0.1055	111.7	0.0311
Usf2(bHLH)/C2C12-Usf2-ChIP-Seq(GSE36030)/Homer	GTCACGTGGT	1e-24	-56.53	0	91	0.096	95.9	0.0267
KLF14(Zf)/HEK293-KLF14.GFP-ChIP-Seq(GSE58341)/Homer	RGKGGGCGKGGC	1e-22	-50.68	0	292	0.308	636.6	0.1775
KLF3(Zf)/MEF-Klf3-ChIP-Seq(GSE44748)/Homer	NRGCCCCRCCCHBNN	1e-21	-49.88	0	117	0.1234	161.6	0.0451
JunD(bZIP)/K562-JunD-ChIP-Seq/Homer	ATGACGTCATCN	1e-20	-46.06	0	34	0.0359	15.7	0.0044
USF1(bHLH)/GM12878-Usf1-ChIP-Seq(GSE32465)/Homer	SGTCACGTGR	1e-19	-44.07	0	102	0.1076	139.4	0.0389
Sp2(Zf)/HEK293-Sp2.eGFP-ChIP-Seq(Encode)/Homer	YGGCCCCGCCCC	1e-18	-42.55	0	257	0.2711	564.8	0.1575
CTCF(Zf)/CD4+-CTCF-ChIP-Seq(Barski_et_al.)/Homer	AYAGTGCCMYCTRGTGGCCA	1e-16	-39.05	0	75	0.0791	90.8	0.0253
Klf9(Zf)/GBM-Klf9-ChIP-Seq(GSE62211)/Homer	GCCACRCCCACY	1e-16	-38.88	0	87	0.0918	116.5	0.0325
Fra2(bZIP)/Striatum-Fra2-ChIP-Seq(GSE43429)/Homer	GGATGACTCATC	1e-16	-38.4	0	155	0.1635	287	0.08
THRa(NR)/C17.2-THRa-ChIP-Seq(GSE38347)/Homer	GGTCANYTGAGGWCA	1e-16	-37.94	0	101	0.1065	150.5	0.0419
Fra1(bZIP)/BT549-Fra1-ChIP-Seq(GSE46166)/Homer	NNATGASTCATH	1e-15	-35.97	0	169	0.1783	334	0.0931
Mef2c(MADS)/GM12878-Mef2c-ChIP-Seq(GSE32465)/Homer	DCYAAAAATAGM	1e-14	-33.54	0	117	0.1234	201.2	0.0561
KLF5(Zf)/LoVo-KLF5-ChIP-Seq(GSE49402)/Homer	DGGGYGKGGC	1e-14	-33.4	0	221	0.2331	496.4	0.1384
NFY(CCAAT)/Promoter/Homer	RGCCAATSRG	1e-14	-32.96	0	114	0.1203	196	0.0546
TFE3(bHLH)/MEF-TFE3-ChIP-Seq(GSE75757)/Homer	GTCACGTGACYV	1e-13	-32.18	0	24	0.0253	11.4	0.0032
Atf3(bZIP)/GBM-ATF3-ChIP-Seq(GSE33912)/Homer	DATGASTCATHN	1e-13	-31.8	0	180	0.1899	381.2	0.1063
KLF6(Zf)/PDAC-KLF6-ChIP-Seq(GSE64557)/Homer	MKGGGYGTGGCC	1e-13	-31.37	0	178	0.1878	377.9	0.1054
JunB(bZIP)/DendriticCells-Junb-ChIP-Seq(GSE36099)/Homer	RATGASTCAT	1e-13	-31.15	0	160	0.1688	326.3	0.091
COUP-TFII(NR)/K562-NR2F1-ChIP-Seq(Encode)/Homer	GKBCARAGGTCA	1e-13	-30.67	0	218	0.23	500.6	0.1396
CRE(bZIP)/Promoter/Homer	CSGTGACGTCAC	1e-12	-29.52	0	50	0.0527	55.1	0.0154
EAR2(NR)/K562-NR2F6-ChIP-Seq(Encode)/Homer	NRBCARRGGTCA	1e-12	-28.78	0	211	0.2226	488.3	0.1361
Ronin(THAP)/ES-Thap11-ChIP-Seq(GSE51522)/Homer	RACTACAACTCCCAGVAKGC	1e-12	-28.7	0	10	0.0105	1.4	0.0004
BATF(bZIP)/Th17-BATF-ChIP-Seq(GSE39756)/Homer	DATGASTCAT	1e-12	-28.47	0	173	0.1825	375.4	0.1046
CLOCK(bHLH)/Liver-Clock-ChIP-Seq(GSE39860)/Homer	GHCACGTG	1e-12	-28.2	0	96	0.1013	163.4	0.0456
Fosl2(bZIP)/3T3L1-Fosl2-ChIP-Seq(GSE56872)/Homer	NATGASTCABNN	1e-12	-28.05	0	112	0.1181	205.9	0.0574
Jun-AP1(bZIP)/K562-cJun-ChIP-Seq(GSE31477)/Homer	GATGASTCATCN	1e-12	-27.64	0	93	0.0981	157.8	0.044
GSC(Homeobox)/FrogEmbryos-GSC-ChIP-Seq(DRA000576)/Homer	RGGATTAR	1e-11	-27.58	0	209	0.2205	488.4	0.1361
AP-1(bZIP)/ThioMac-PU.1-ChIP-Seq(GSE21512)/Homer	VTGACTCATC	1e-11	-27.14	0	186	0.1962	420.8	0.1173
Bach2(bZIP)/OCILy7-Bach2-ChIP-Seq(GSE44420)/Homer	TGCTGAGTCA	1e-11	-26.35	0	72	0.0759	109.3	0.0305
ETS(ETS)/Promoter/Homer	AACCGGAAGT	1e-10	-24.85	0	52	0.0549	67.1	0.0187
Elk4(ETS)/Hela-Elk4-ChIP-Seq(GSE31477)/Homer	NRYTTCCGGY	1e-10	-24.04	0	93	0.0981	168.2	0.0469
Atf4(bZIP)/MEF-Atf4-ChIP-Seq(GSE35681)/Homer	MTGATGCAAT	1e-10	-23.4	0	57	0.0601	81.2	0.0226
ELF1(ETS)/Jurkat-ELF1-ChIP-Seq(SRA014231)/Homer	AVCCGGAAGT	1e-10	-23.15	0	85	0.0897	150.1	0.0418
THRb(NR)/HepG2-THRb.Flag-ChIP-Seq(Encode)/Homer	GGTCACCTGAGGTCA	1e-09	-22.71	0	118	0.1245	241.9	0.0674
BORIS(Zf)/K562-CTCFL-ChIP-Seq(GSE32465)/Homer	CNNBRGCGCCCCCTGSTGGC	1e-09	-22.66	0	75	0.0791	126.1	0.0351
Bcl11a(Zf)/HSPC-BCL11A-ChIP-Seq(GSE104676)/Homer	TYTGACCASWRG	1e-09	-22.32	0	129	0.1361	274.7	0.0766
Mef2a(MADS)/HL1-Mef2a.biotin-ChIP-Seq(GSE21529)/Homer	CYAAAAATAG	1e-09	-22.14	0	101	0.1065	196.3	0.0547
E-box(bHLH)/Promoter/Homer	SSGGTCACGTGA	1e-09	-22.11	0	22	0.0232	15.9	0.0044
Chop(bZIP)/MEF-Chop-ChIP-Seq(GSE35681)/Homer	ATTGCATCAT	1e-09	-21.93	0	48	0.0506	64.1	0.0179
MITF(bHLH)/MastCells-MITF-ChIP-Seq(GSE48085)/Homer	RTCATGTGAC	1e-09	-21.06	0	140	0.1477	312.6	0.0872
Mef2b(MADS)/HEK293-Mef2b.V5-ChIP-Seq(GSE67450)/Homer	GCTATTTTTGGM	1e-08	-20.65	0	139	0.1466	311.3	0.0868
Elk1(ETS)/Hela-Elk1-ChIP-Seq(GSE31477)/Homer	HACTTCCGGY	1e-08	-19.98	0	90	0.0949	174.7	0.0487
NRF(NRF)/Promoter/Homer	STGCGCATGCGC	1e-08	-19.51	0	26	0.0274	24.5	0.0068
COUP-TFII(NR)/Artia-Nr2f2-ChIP-Seq(GSE46497)/Homer	AGRGGTCA	1e-08	-19.31	0	245	0.2584	654.9	0.1826
NFIL3(bZIP)/HepG2-NFIL3-ChIP-Seq(Encode)/Homer	VTTACGTAAYNNNNN	1e-07	-16.7	0	90	0.0949	187.6	0.0523
GFY-Staf(?,Zf)/Promoter/Homer	RACTACAATTCCCAGAAKGC	1e-06	-15.96	0	12	0.0127	6.1	0.0017
NPAS2(bHLH)/Liver-NPAS2-ChIP-Seq(GSE39860)/Homer	KCCACGTGAC	1e-06	-15.9	0	159	0.1677	399.4	0.1113
RARa(NR)/K562-RARa-ChIP-Seq(Encode)/Homer	TTGAMCTTTG	1e-06	-15.7	0	362	0.3819	1088.6	0.3035
bHLHE40(bHLH)/HepG2-BHLHE40-ChIP-Seq(GSE31477)/Homer	KCACGTGMCN	1e-06	-15.38	0	53	0.0559	92.6	0.0258
NFkB-p65-Rel(RHD)/ThioMac-LPS-Expression(GSE23622)/Homer	GGAAATTCCC	1e-06	-15.25	0	16	0.0169	12.9	0.0036
Hnf1(Homeobox)/Liver-Foxa2-Chip-Seq(GSE25694)/Homer	GGTTAAWCATTAA	1e-06	-14.19	0	29	0.0306	38.3	0.0107
MafK(bZIP)/C2C12-MafK-ChIP-Seq(GSE36030)/Homer	GCTGASTCAGCA	1e-06	-14.18	0	55	0.058	101.7	0.0283
GABPA(ETS)/Jurkat-GABPa-ChIP-Seq(GSE17954)/Homer	RACCGGAAGT	1e-05	-13.43	0	108	0.1139	256.2	0.0714
bHLHE41(bHLH)/proB-Bhlhe41-ChIP-Seq(GSE93764)/Homer	KCACGTGMCN	1e-05	-13.39	0	167	0.1762	442.9	0.1235
Bapx1(Homeobox)/VertebralCol-Bapx1-ChIP-Seq(GSE36672)/Homer	TTRAGTGSYK	1e-05	-12.96	0	301	0.3175	900.5	0.2511
Bach1(bZIP)/K562-Bach1-ChIP-Seq(GSE31477)/Homer	AWWNTGCTGAGTCAT	1e-05	-12.72	0	29	0.0306	41.9	0.0117
CRX(Homeobox)/Retina-Crx-ChIP-Seq(GSE20012)/Homer	GCTAATCC	1e-05	-12.67	0	301	0.3175	904	0.252
Klf4(Zf)/mES-Klf4-ChIP-Seq(GSE11431)/Homer	GCCACACCCA	1e-05	-12.64	0	78	0.0823	171.1	0.0477
BMAL1(bHLH)/Liver-Bmal1-ChIP-Seq(GSE39860)/Homer	GNCACGTG	1e-05	-12.36	0	229	0.2416	657.5	0.1833
ETV4(ETS)/HepG2-ETV4-ChIP-Seq(ENCODE)/Homer	ACCGGAAGTG	1e-05	-12.28	0	139	0.1466	360.6	0.1005
c-Myc(bHLH)/LNCAP-cMyc-ChIP-Seq(Unpublished)/Homer	VCCACGTG	1e-05	-12.18	0	71	0.0749	153.9	0.0429
NFkB-p50,p52(RHD)/Monocyte-p50-ChIP-Chip(Schreiber_et_al.)/Homer	GGGGGAATCCCC	1e-05	-11.78	0	15	0.0158	14.6	0.0041
MafB(bZIP)/BMM-Mafb-ChIP-Seq(GSE75722)/Homer	WNTGCTGASTCAGCANWTTY	0.0001	-11.5	0.0001	73	0.077	162.6	0.0453
Maz(Zf)/HepG2-Maz-ChIP-Seq(GSE31477)/Homer	GGGGGGGG	0.0001	-11.47	0.0001	170	0.1793	467.8	0.1304
ETV1(ETS)/GIST48-ETV1-ChIP-Seq(GSE22441)/Homer	AACCGGAAGT	0.0001	-11.1	0.0001	156	0.1646	424.1	0.1182
Mef2d(MADS)/Retina-Mef2d-ChIP-Seq(GSE61391)/Homer	GCTATTTTTAGC	0.0001	-10.9	0.0001	33	0.0348	55.2	0.0154
Foxo3(Forkhead)/U2OS-Foxo3-ChIP-Seq(E-MTAB-2701)/Homer	DGTAAACA	0.0001	-10.89	0.0001	103	0.1086	257	0.0716
p53(p53)/mES-cMyc-ChIP-Seq(GSE11431)/Homer	ACATGCCCGGGCAT	0.0001	-10.86	0.0001	7	0.0074	3	0.0008
FOXK1(Forkhead)/HEK293-FOXK1-ChIP-Seq(GSE51673)/Homer	NVWTGTTTAC	0.0001	-10.71	0.0001	136	0.1435	362.1	0.1009
KLF10(Zf)/HEK293-KLF10.GFP-ChIP-Seq(GSE58341)/Homer	GGGGGTGTGTCC	0.0001	-10.68	0.0001	81	0.0854	190.8	0.0532
NFE2L2(bZIP)/HepG2-NFE2L2-ChIP-Seq(Encode)/Homer	AWWWTGCTGAGTCAT	0.0001	-10.64	0.0001	23	0.0243	32.8	0.0091
Zfp281(Zf)/ES-Zfp281-ChIP-Seq(GSE81042)/Homer	CCCCTCCCCCAC	0.0001	-10.64	0.0001	23	0.0243	32.8	0.0091
MafA(bZIP)/Islet-MafA-ChIP-Seq(GSE30298)/Homer	TGCTGACTCA	0.0001	-10.43	0.0002	116	0.1224	300.5	0.0838
Rfx5(HTH)/GM12878-Rfx5-ChIP-Seq(GSE31477)/Homer	SCCTAGCAACAG	0.0001	-10.38	0.0002	68	0.0717	153.7	0.0428
NF-E2(bZIP)/K562-NFE2-ChIP-Seq(GSE31477)/Homer	GATGACTCAGCA	0.0001	-10.31	0.0002	27	0.0285	42.7	0.0119
Rfx1(HTH)/NPC-H3K4me1-ChIP-Seq(GSE16256)/Homer	KGTTGCCATGGCAA	0.0001	-10.29	0.0002	37	0.039	67.4	0.0188
Nrf2(bZIP)/Lymphoblast-Nrf2-ChIP-Seq(GSE37589)/Homer	HTGCTGAGTCAT	0.0001	-10.18	0.0002	23	0.0243	33.6	0.0094
FOXK2(Forkhead)/U2OS-FOXK2-ChIP-Seq(E-MTAB-2204)/Homer	SCHTGTTTACAT	0.0001	-9.53	0.0004	85	0.0897	209.4	0.0584
NRF1(NRF)/MCF7-NRF1-ChIP-Seq(Unpublished)/Homer	CTGCGCATGCGC	0.0001	-9.315	0.0004	23	0.0243	35.9	0.01
ERG(ETS)/VCaP-ERG-ChIP-Seq(GSE14097)/Homer	ACAGGAAGTG	0.001	-9.151	0.0005	173	0.1825	498.6	0.139
HNF1b(Homeobox)/PDAC-HNF1B-ChIP-Seq(GSE64557)/Homer	GTTAATNATTAA	0.001	-9.008	0.0006	28	0.0295	48.5	0.0135
Pitx1(Homeobox)/Chicken-Pitx1-ChIP-Seq(GSE38910)/Homer	TAATCCCN	0.001	-8.859	0.0007	478	0.5042	1596.2	0.445
Foxf1(Forkhead)/Lung-Foxf1-ChIP-Seq(GSE77951)/Homer	WWATRTAAACAN	0.001	-8.628	0.0008	117	0.1234	317.6	0.0885
ETS1(ETS)/Jurkat-ETS1-ChIP-Seq(GSE17954)/Homer	ACAGGAAGTG	0.001	-8.512	0.0009	121	0.1276	331.9	0.0925
MNT(bHLH)/HepG2-MNT-ChIP-Seq(Encode)/Homer	DGCACACGTG	0.001	-8.278	0.0012	121	0.1276	333.7	0.093
Fox:Ebox(Forkhead,bHLH)/Panc1-Foxa2-ChIP-Seq(GSE47459)/Homer	NNNVCTGWGYAAACASN	0.001	-8.255	0.0012	137	0.1445	386.6	0.1078
MafF(bZIP)/HepG2-MafF-ChIP-Seq(GSE31477)/Homer	HWWGTCAGCAWWTTT	0.001	-8.1	0.0014	49	0.0517	109.4	0.0305
Nkx3.1(Homeobox)/LNCaP-Nkx3.1-ChIP-Seq(GSE28264)/Homer	AAGCACTTAA	0.001	-7.937	0.0016	272	0.2869	856.6	0.2388
Brn1(POU,Homeobox)/NPC-Brn1-ChIP-Seq(GSE35496)/Homer	TATGCWAATBAV	0.001	-7.751	0.0019	39	0.0411	83	0.0231
THRb(NR)/Liver-NR1A2-ChIP-Seq(GSE52613)/Homer	TRAGGTCA	0.001	-7.684	0.002	444	0.4684	1488	0.4148
Hoxd12(Homeobox)/ChickenMSG-Hoxd12.Flag-ChIP-Seq(GSE86088)/Homer	HDGYAATGAAAN	0.001	-7.644	0.002	207	0.2184	631.4	0.176
FoxL2(Forkhead)/Ovary-FoxL2-ChIP-Seq(GSE60858)/Homer	WWTRTAAACAVG	0.001	-7.52	0.0023	108	0.1139	297.5	0.0829
Foxa2(Forkhead)/Liver-Foxa2-ChIP-Seq(GSE25694)/Homer	CYTGTTTACWYW	0.001	-7.503	0.0023	118	0.1245	330.4	0.0921
Elf4(ETS)/BMDM-Elf4-ChIP-Seq(GSE88699)/Homer	ACTTCCKGKT	0.001	-7.503	0.0023	118	0.1245	330.5	0.0921
Etv2(ETS)/ES-ER71-ChIP-Seq(GSE59402)/Homer(0.967)	NNAYTTCCTGHN	0.001	-7.306	0.0028	101	0.1065	276.2	0.077
Tbx5(T-box)/HL1-Tbx5.biotin-ChIP-Seq(GSE21529)/Homer	AGGTGTCA	0.001	-7.152	0.0032	401	0.423	1336.5	0.3726
Lhx3(Homeobox)/Neuron-Lhx3-ChIP-Seq(GSE31456)/Homer	ADBTAATTAR	0.001	-7.016	0.0036	193	0.2036	590.6	0.1647
ELF5(ETS)/T47D-ELF5-ChIP-Seq(GSE30407)/Homer	ACVAGGAAGT	0.01	-6.778	0.0045	87	0.0918	235.6	0.0657
Fli1(ETS)/CD8-FLI-ChIP-Seq(GSE20898)/Homer	NRYTTCCGGH	0.01	-6.674	0.005	127	0.134	368.3	0.1027
NPAS(bHLH)/Liver-NPAS-ChIP-Seq(GSE39860)/Homer	NVCACGTG	0.01	-6.661	0.005	190	0.2004	584.9	0.163
FOXA1(Forkhead)/MCF7-FOXA1-ChIP-Seq(GSE26831)/Homer	WAAGTAAACA	0.01	-6.572	0.0054	140	0.1477	413.5	0.1153
X-box(HTH)/NPC-H3K4me1-ChIP-Seq(GSE16256)/Homer	GGTTGCCATGGCAA	0.01	-6.526	0.0056	23	0.0243	43.1	0.012
Foxo1(Forkhead)/RAW-Foxo1-ChIP-Seq(Fan_et_al.)/Homer	CTGTTTAC	0.01	-6.515	0.0056	216	0.2278	677.2	0.1888
ZNF136(Zf)/HEK293-ZNF136.GFP-ChIP-Seq(GSE58341)/Homer	YTKGATAHAGTATTCTWGGTNGGCA	0.01	-6.487	0.0057	15	0.0158	23.1	0.0064
EKLF(Zf)/Erythrocyte-Klf1-ChIP-Seq(GSE20478)/Homer	NWGGGTGTGGCY	0.01	-6.293	0.0069	38	0.0401	86.1	0.024
EHF(ETS)/LoVo-EHF-ChIP-Seq(GSE49402)/Homer	AVCAGGAAGT	0.01	-6.054	0.0087	138	0.1456	412.1	0.1149
Oct4(POU,Homeobox)/mES-Oct4-ChIP-Seq(GSE11431)/Homer	ATTTGCATAW	0.01	-5.686	0.0124	52	0.0549	132.4	0.0369
Rfx2(HTH)/LoVo-RFX2-ChIP-Seq(GSE49402)/Homer	GTTGCCATGGCAACM	0.01	-5.673	0.0124	20	0.0211	38.9	0.0108
RORgt(NR)/EL4-RORgt.Flag-ChIP-Seq(GSE56019)/Homer	AAYTAGGTCA	0.01	-5.673	0.0124	20	0.0211	38	0.0106
RORgt(NR)/EL4-RORgt.Flag-ChIP-Seq(GSE56019)/Homer	AAYTAGGTCA	0.01	-5.673	0.0124	20	0.0211	38	0.0106
FOXA1(Forkhead)/LNCAP-FOXA1-ChIP-Seq(GSE27824)/Homer	WAAGTAAACA	0.01	-5.473	0.0149	160	0.1688	496	0.1383
Foxa3(Forkhead)/Liver-Foxa3-ChIP-Seq(GSE77670)/Homer	BSNTGTTTACWYWGN	0.01	-5.459	0.015	55	0.058	143.6	0.04
NFAT:AP1(RHD,bZIP)/Jurkat-NFATC1-ChIP-Seq(Jolma_et_al.)/Homer	SARTGGAAAAWRTGAGTCAB	0.01	-5.394	0.0158	20	0.0211	39.4	0.011
Oct6(POU,Homeobox)/NPC-Pou3f1-ChIP-Seq(GSE35496)/Homer	WATGCAAATGAG	0.01	-5.292	0.0174	46	0.0485	116.9	0.0326
E2F4(E2F)/K562-E2F4-ChIP-Seq(GSE31477)/Homer	GGCGGGAAAH	0.01	-5.261	0.0178	58	0.0612	154.4	0.0431
CEBP:AP1(bZIP)/ThioMac-CEBPb-ChIP-Seq(GSE21512)/Homer	DRTGTTGCAA	0.01	-5.223	0.0183	84	0.0886	239.6	0.0668
GFY(?)/Promoter/Homer	ACTACAATTCCC	0.01	-5.153	0.0195	8	0.0084	10.9	0.003
FOXP1(Forkhead)/H9-FOXP1-ChIP-Seq(GSE31006)/Homer	NYYTGTTTACHN	0.01	-4.981	0.023	57	0.0601	153.5	0.0428
PU.1(ETS)/ThioMac-PU.1-ChIP-Seq(GSE21512)/Homer	AGAGGAAGTG	0.01	-4.955	0.0234	56	0.0591	150.5	0.042
HOXA2(Homeobox)/mES-Hoxa2-ChIP-Seq(Donaldson_et_al.)/Homer	GYCATCMATCAT	0.1	-4.528	0.0356	14	0.0148	26.5	0.0074
YY1(Zf)/Promoter/Homer	CAAGATGGCGGC	0.1	-4.512	0.0359	7	0.0074	9.8	0.0027
ETS:RUNX(ETS,Runt)/Jurkat-RUNX1-ChIP-Seq(GSE17954)/Homer	RCAGGATGTGGT	0.1	-4.467	0.0372	12	0.0127	21.4	0.006
Max(bHLH)/K562-Max-ChIP-Seq(GSE31477)/Homer	RCCACGTGGYYN	0.1	-4.426	0.0385	75	0.0791	217.1	0.0605
SPDEF(ETS)/VCaP-SPDEF-ChIP-Seq(SRA014231)/Homer	ASWTCCTGBT	0.1	-4.322	0.0424	110	0.116	337.1	0.094
EWS:FLI1-fusion(ETS)/SK_N_MC-EWS:FLI1-ChIP-Seq(SRA014231)/Homer	VACAGGAAAT	0.1	-4.314	0.0424	62	0.0654	175.3	0.0489
NFkB-p65(RHD)/GM12787-p65-ChIP-Seq(GSE19485)/Homer	WGGGGATTTCCC	0.1	-4.3	0.0427	58	0.0612	162.9	0.0454
PAX6(Paired,Homeobox)/Forebrain-Pax6-ChIP-Seq(GSE66961)/Homer	NGTGTTCAVTSAAGCGKAAA	0.1	-4.156	0.0489	21	0.0222	47.7	0.0133
HLF(bZIP)/HSC-HLF.Flag-ChIP-Seq(GSE69817)/Homer	RTTATGYAAB	0.1	-4.118	0.0504	90	0.0949	271.6	0.0757
n-Myc(bHLH)/mES-nMyc-ChIP-Seq(GSE11431)/Homer	VRCCACGTGG	0.1	-4.091	0.0514	79	0.0833	234.1	0.0653
Hoxa10(Homeobox)/ChickenMSG-Hoxa10.Flag-ChIP-Seq(GSE86088)/Homer	GGYAATGAAA	0.1	-4.071	0.052	61	0.0643	174.9	0.0488
Oct4:Sox17(POU,Homeobox,HMG)/F9-Sox17-ChIP-Seq(GSE44553)/Homer	CCATTGTATGCAAAT	0.1	-4.036	0.0535	13	0.0137	25	0.007
Pdx1(Homeobox)/Islet-Pdx1-ChIP-Seq(SRA008281)/Homer	YCATYAATCA	0.1	-3.978	0.0563	111	0.1171	345.2	0.0962
PAX5(Paired,Homeobox),condensed/GM12878-PAX5-ChIP-Seq(GSE32465)/Homer	GTCACGCTCSCTGM	0.1	-3.853	0.0633	16	0.0169	34.6	0.0096
FOXM1(Forkhead)/MCF7-FOXM1-ChIP-Seq(GSE72977)/Homer	TRTTTACTTW	0.1	-3.792	0.0668	130	0.1371	414	0.1154
ZBTB33(Zf)/GM12878-ZBTB33-ChIP-Seq(GSE32465)/Homer	GGVTCTCGCGAGAAC	0.1	-3.781	0.0671	5	0.0053	6.5	0.0018
Oct11(POU,Homeobox)/NCIH1048-POU2F3-ChIP-seq(GSE115123)/Homer	GATTTGCATA	0.1	-3.7	0.0723	31	0.0327	80.5	0.0224
E2F6(E2F)/Hela-E2F6-ChIP-Seq(GSE31477)/Homer	GGCGGGAARN	0.1	-3.672	0.0738	61	0.0643	178.6	0.0498
RFX(HTH)/K562-RFX3-ChIP-Seq(SRA012198)/Homer	CGGTTGCCATGGCAAC	0.1	-3.624	0.0769	16	0.0169	35.2	0.0098
GFX(?)/Promoter/Homer	ATTCTCGCGAGA	0.1	-3.53	0.0839	2	0.0021	0	0
GLIS3(Zf)/Thyroid-Glis3.GFP-ChIP-Seq(GSE103297)/Homer	CTCCCTGGGAGGCCN	0.1	-3.502	0.0857	242	0.2553	821.7	0.2291
ZNF143|STAF(Zf)/CUTLL-ZNF143-ChIP-Seq(GSE29600)/Homer	ATTTCCCAGVAKSCY	0.1	-3.42	0.0924	36	0.038	98.1	0.0273
STAT5(Stat)/mCD4+-Stat5-ChIP-Seq(GSE12346)/Homer	RTTTCTNAGAAA	0.1	-3.1	0.1264	29	0.0306	78.2	0.0218
OCT:OCT(POU,Homeobox,IR1)/NPC-Brn2-ChIP-Seq(GSE35496)/Homer	ATGAATWATTCATGA	0.1	-3.098	0.1264	4	0.0042	5.8	0.0016
Esrrb(NR)/mES-Esrrb-ChIP-Seq(GSE11431)/Homer	KTGACCTTGA	0.1	-3.022	0.1349	72	0.0759	223.8	0.0624
PRDM14(Zf)/H1-PRDM14-ChIP-Seq(GSE22767)/Homer	RGGTCTCTAACY	0.1	-2.972	0.1408	24	0.0253	63.8	0.0178
Stat3+il21(Stat)/CD4-Stat3-ChIP-Seq(GSE19198)/Homer	SVYTTCCNGGAARB	0.1	-2.927	0.1463	67	0.0707	207.4	0.0578
STAT1(Stat)/HelaS3-STAT1-ChIP-Seq(GSE12782)/Homer	NATTTCCNGGAAAT	0.1	-2.886	0.1515	26	0.0274	70.4	0.0196
Oct2(POU,Homeobox)/Bcell-Oct2-ChIP-Seq(GSE21512)/Homer	ATATGCAAAT	0.1	-2.757	0.1712	30	0.0316	84.1	0.0234
Smad3(MAD)/NPC-Smad3-ChIP-Seq(GSE36673)/Homer	TWGTCTGV	0.1	-2.702	0.1797	275	0.2901	961.1	0.2679
Nanog(Homeobox)/mES-Nanog-ChIP-Seq(GSE11724)/Homer	RGCCATTAAC	0.1	-2.605	0.1967	424	0.4473	1520	0.4237
HOXA1(Homeobox)/mES-Hoxa1-ChIP-Seq(SRP084292)/Homer	TGATKGATGR	0.1	-2.599	0.1967	25	0.0264	69.2	0.0193
DMRT6(DM)/Testis-DMRT6-ChIP-Seq(GSE60440)/Homer	YDGHTACAWTGTADC	0.1	-2.537	0.2079	23	0.0243	64	0.0178
RORa(NR)/Liver-Rora-ChIP-Seq(GSE101115)/Homer	AAWCTAGGTCARDNN	0.1	-2.536	0.2079	18	0.019	47.4	0.0132
Lhx2(Homeobox)/HFSC-Lhx2-ChIP-Seq(GSE48068)/Homer	TAATTAGN	0.1	-2.526	0.2079	118	0.1245	393.8	0.1098
Ets1-distal(ETS)/CD4+-PolII-ChIP-Seq(Barski_et_al.)/Homer	MACAGGAAGT	0.1	-2.493	0.2132	32	0.0338	93.4	0.0261
OCT4-SOX2-TCF-NANOG(POU,Homeobox,HMG)/mES-Oct4-ChIP-Seq(GSE11431)/Homer	ATTTGCATAACAATG	0.1	-2.49	0.2132	16	0.0169	41.3	0.0115
Reverb(NR),DR2/RAW-Reverba.biotin-ChIP-Seq(GSE45914)/Homer	GTRGGTCASTGGGTCA	0.1	-2.39	0.2336	18	0.019	48.2	0.0134
T1ISRE(IRF)/ThioMac-Ifnb-Expression/Homer	ACTTTCGTTTCT	0.1	-2.313	0.2507	2	0.0021	2.2	0.0006
Erra(NR)/HepG2-Erra-ChIP-Seq(GSE31477)/Homer	CAAAGGTCAG	0.1	-2.303	0.2516	239	0.2521	839.8	0.2341
SF1(NR)/H295R-Nr5a1-ChIP-Seq(GSE44220)/Homer	CAAGGHCANV	1	-2.268	0.2592	48	0.0506	150.4	0.0419
GLI3(Zf)/Limb-GLI3-ChIP-Chip(GSE11077)/Homer	CGTGGGTGGTCC	1	-2.264	0.2592	13	0.0137	33.8	0.0094
Tbx6(T-box)/ESC-Tbx6-ChIP-Seq(GSE93524)/Homer	DAGGTGTBAA	1	-2.256	0.2593	114	0.1203	384.6	0.1072
Pit1+1bp(Homeobox)/GCrat-Pit1-ChIP-Seq(GSE58009)/Homer	ATGCATAATTCA	1	-2.233	0.2637	33	0.0348	99.3	0.0277
Nr5a2(NR)/Pancreas-LRH1-ChIP-Seq(GSE34295)/Homer	BTCAAGGTCA	1	-2.176	0.2775	73	0.077	239.6	0.0668
IRF4(IRF)/GM12878-IRF4-ChIP-Seq(GSE32465)/Homer	ACTGAAACCA	1	-2.118	0.2924	48	0.0506	152.5	0.0425
IRF8(IRF)/BMDM-IRF8-ChIP-Seq(GSE77884)/Homer	GRAASTGAAAST	1	-2.103	0.2949	32	0.0338	97.2	0.0271
Pbx3(Homeobox)/GM12878-PBX3-ChIP-Seq(GSE32465)/Homer	SCTGTCAMTCAN	1	-2.101	0.2949	24	0.0253	70.7	0.0197
Sox15(HMG)/CPA-Sox15-ChIP-Seq(GSE62909)/Homer	RAACAATGGN	1	-2.053	0.3065	92	0.097	309.4	0.0863
CEBP(bZIP)/ThioMac-CEBPb-ChIP-Seq(GSE21512)/Homer	ATTGCGCAAC	1	-2.041	0.3086	76	0.0802	252.4	0.0704
RAR:RXR(NR),DR5/ES-RAR-ChIP-Seq(GSE56893)/Homer	RGGTCADNNAGAGGTCAV	1	-2.013	0.3156	6	0.0063	13.9	0.0039
Six1(Homeobox)/Myoblast-Six1-ChIP-Chip(GSE20150)/Homer	GKVTCADRTTWC	1	-1.994	0.3198	18	0.019	51.1	0.0142
Hoxd13(Homeobox)/ChickenMSG-Hoxd13.Flag-ChIP-Seq(GSE86088)/Homer	NCYAATAAAA	1	-1.966	0.3271	145	0.153	503.6	0.1404
Nkx6.1(Homeobox)/Islet-Nkx6.1-ChIP-Seq(GSE40975)/Homer	GKTAATGR	1	-1.932	0.3365	270	0.2848	965.6	0.2692
ERRg(NR)/Kidney-ESRRG-ChIP-Seq(GSE104905)/Homer	GTGACCTTGRVN	1	-1.927	0.3365	81	0.0854	272.9	0.0761
IRF1(IRF)/PBMC-IRF1-ChIP-Seq(GSE43036)/Homer	GAAAGTGAAAGT	1	-1.92	0.3366	16	0.0169	45.2	0.0126
PBX2(Homeobox)/K562-PBX2-ChIP-Seq(Encode)/Homer	RTGATTKATRGN	1	-1.918	0.3366	79	0.0833	265.2	0.0739
ZNF41(Zf)/HEK293-ZNF41.GFP-ChIP-Seq(GSE58341)/Homer	CCTCATGGTGYCYTWYTCCCTTGTG	1	-1.912	0.3366	3	0.0032	5.8	0.0016
OCT:OCT-short(POU,Homeobox)/NPC-OCT6-ChIP-Seq(GSE43916)/Homer	ATGCATWATGCATRW	1	-1.904	0.3366	61	0.0643	201.2	0.0561
ELF3(ETS)/PDAC-ELF3-ChIP-Seq(GSE64557)/Homer	ANCAGGAAGT	1	-1.9	0.3366	75	0.0791	251.4	0.0701
Foxh1(Forkhead)/hESC-FOXH1-ChIP-Seq(GSE29422)/Homer	NNTGTGGATTSS	1	-1.887	0.3386	55	0.058	181	0.0505
Unknown-ESC-element(?)/mES-Nanog-ChIP-Seq(GSE11724)/Homer	CACAGCAGGGGG	1	-1.875	0.3408	69	0.0728	230.7	0.0643
Rfx6(HTH)/Min6b1-Rfx6.HA-ChIP-Seq(GSE62844)/Homer	TGTTKCCTAGCAACM	1	-1.842	0.3507	131	0.1382	455.5	0.127
Sox9(HMG)/Limb-SOX9-ChIP-Seq(GSE73225)/Homer	AGGVNCCTTTGT	1	-1.808	0.3609	72	0.0759	242.1	0.0675
Tgif2(Homeobox)/mES-Tgif2-ChIP-Seq(GSE55404)/Homer	TGTCANYT	1	-1.801	0.3615	343	0.3618	1243	0.3465
Hoxd10(Homeobox)/ChickenMSG-Hoxd10.Flag-ChIP-Seq(GSE86088)/Homer	GGCMATGAAA	1	-1.797	0.3615	98	0.1034	336.4	0.0938
Unknown(Homeobox)/Limb-p300-ChIP-Seq/Homer	SSCMATWAAA	1	-1.74	0.3802	56	0.0591	186.5	0.052
Six2(Homeobox)/NephronProgenitor-Six2-ChIP-Seq(GSE39837)/Homer	GWAAYHTGAKMC	1	-1.706	0.3913	77	0.0812	262.7	0.0732
bZIP:IRF(bZIP,IRF)/Th17-BatF-ChIP-Seq(GSE39756)/Homer	NAGTTTCABTHTGACTNW	1	-1.692	0.3947	40	0.0422	130.7	0.0364
PU.1:IRF8(ETS:IRF)/pDC-Irf8-ChIP-Seq(GSE66899)/Homer	GGAAGTGAAAST	1	-1.68	0.3973	16	0.0169	47.9	0.0134
HEB(bHLH)/mES-Heb-ChIP-Seq(GSE53233)/Homer	VCAGCTGBNN	1	-1.666	0.4009	263	0.2774	948.7	0.2645
Pknox1(Homeobox)/ES-Prep1-ChIP-Seq(GSE63282)/Homer	SCTGTCAVTCAV	1	-1.637	0.4108	20	0.0211	61.4	0.0171
ZNF416(Zf)/HEK293-ZNF416.GFP-ChIP-Seq(GSE58341)/Homer	WDNCTGGGCA	1	-1.632	0.4108	167	0.1762	593.2	0.1654
ETS:E-box(ETS,bHLH)/HPC7-Scl-ChIP-Seq(GSE22178)/Homer	AGGAARCAGCTG	1	-1.595	0.4239	7	0.0074	18.1	0.0051
CTCF-SatelliteElement(Zf?)/CD4+-CTCF-ChIP-Seq(Barski_et_al.)/Homer	TGCAGTTCCMVNWRTGGCCA	1	-1.541	0.4452	5	0.0053	12.4	0.0034
Pax7(Paired,Homeobox),long/Myoblast-Pax7-ChIP-Seq(GSE25064)/Homer	TAATCHGATTAC	1	-1.529	0.4483	4	0.0042	9.6	0.0027
c-Myc(bHLH)/mES-cMyc-ChIP-Seq(GSE11431)/Homer	VVCCACGTGG	1	-1.497	0.4607	52	0.0549	176.2	0.0491
IRF2(IRF)/Erythroblas-IRF2-ChIP-Seq(GSE36985)/Homer	GAAASYGAAASY	1	-1.483	0.4651	14	0.0148	43	0.012
DUX(Homeobox)/C2C12-Dux-ChIP-Seq(GSE87279)/Homer	BCWGATTCAATCAAN	1	-1.46	0.469	1	0.0011	0	0
ZNF16(Zf)/HEK293-ZNF16.GFP-ChIP-Seq(GSE58341)/Homer	MACCTTCYATGGCTCCCTAKTGCCY	1	-1.46	0.469	1	0.0011	1	0.0003
OCT:OCT(POU,Homeobox)/NPC-Brn1-ChIP-Seq(GSE35496)/Homer	ATGAATATTCATGAG	1	-1.46	0.469	1	0.0011	0	0
ZNF467(Zf)/HEK293-ZNF467.GFP-ChIP-Seq(GSE58341)/Homer	TGGGGAAGGGCM	1	-1.427	0.4823	83	0.0876	290.7	0.081
Phox2a(Homeobox)/Neuron-Phox2a-ChIP-Seq(GSE31456)/Homer	YTAATYNRATTA	1	-1.427	0.4823	38	0.0401	127.9	0.0357
ZNF711(Zf)/SHSY5Y-ZNF711-ChIP-Seq(GSE20673)/Homer	AGGCCTAG	1	-1.426	0.4823	233	0.2458	845.2	0.2356
RORg(NR)/Liver-Rorc-ChIP-Seq(GSE101115)/Homer	WAABTAGGTCAV	1	-1.419	0.4823	10	0.0105	29.1	0.0081
Twist(bHLH)/HMLE-TWIST1-ChIP-Seq(Chang_et_al)/Homer	VCAKCTGGNNNCCAGMTGBN	1	-1.413	0.4823	17	0.0179	53.2	0.0148
Mouse_Recombination_Hotspot(Zf)/Testis-DMC1-ChIP-Seq(GSE24438)/Homer	ACTYKNATTCGTGNTACTTC	1	-1.381	0.4931	6	0.0063	16.7	0.0047
Sox10(HMG)/SciaticNerve-Sox3-ChIP-Seq(GSE35132)/Homer	CCWTTGTYYB	1	-1.376	0.4936	134	0.1414	479.4	0.1336
Pax8(Paired,Homeobox)/Thyroid-Pax8-ChIP-Seq(GSE26938)/Homer	GTCATGCHTGRCTGS	1	-1.366	0.4962	43	0.0454	146.7	0.0409
Tbox:Smad(T-box,MAD)/ESCd5-Smad2_3-ChIP-Seq(GSE29422)/Homer	AGGTGHCAGACA	1	-1.365	0.4962	18	0.019	57.3	0.016
ISRE(IRF)/ThioMac-LPS-Expression(GSE23622)/Homer	AGTTTCASTTTC	1	-1.322	0.5133	8	0.0084	23.1	0.0064
Zic(Zf)/Cerebellum-ZIC1.2-ChIP-Seq(GSE60731)/Homer	CCTGCTGAGH	1	-1.32	0.5133	85	0.0897	300.5	0.0838
STAT4(Stat)/CD4-Stat4-ChIP-Seq(GSE22104)/Homer	NYTTCCWGGAAR	1	-1.32	0.5133	79	0.0833	278.9	0.0778
Tbet(T-box)/CD8-Tbet-ChIP-Seq(GSE33802)/Homer	AGGTGTGAAM	1	-1.319	0.5133	107	0.1129	381.3	0.1063
Hoxc9(Homeobox)/Ainv15-Hoxc9-ChIP-Seq(GSE21812)/Homer	GGCCATAAATCA	1	-1.316	0.5133	48	0.0506	165	0.046
IRF:BATF(IRF:bZIP)/pDC-Irf8-ChIP-Seq(GSE66899)/Homer	CTTTCANTATGACTV	1	-1.281	0.5228	12	0.0127	37.5	0.0104
DMRT1(DM)/Testis-DMRT1-ChIP-Seq(GSE64892)/Homer	TWGHWACAWTGTWDC	1	-1.267	0.5281	25	0.0264	83.6	0.0233
PU.1-IRF(ETS:IRF)/Bcell-PU.1-ChIP-Seq(GSE21512)/Homer	MGGAAGTGAAAC	1	-1.248	0.536	114	0.1203	409.3	0.1141
VDR(NR),DR3/GM10855-VDR+vitD-ChIP-Seq(GSE22484)/Homer	ARAGGTCANWGAGTTCANNN	1	-1.234	0.5407	17	0.0179	55.9	0.0156
Nur77(NR)/K562-NR4A1-ChIP-Seq(GSE31363)/Homer	TGACCTTTNCNT	1	-1.23	0.5407	15	0.0158	48.4	0.0135
NF1:FOXA1(CTF,Forkhead)/LNCAP-FOXA1-ChIP-Seq(GSE27824)/Homer	WNTGTTTRYTTTGGCA	1	-1.219	0.542	6	0.0063	17.6	0.0049
ZSCAN22(Zf)/HEK293-ZSCAN22.GFP-ChIP-Seq(GSE58341)/Homer	SMCAGTCWGAKGGAGGAGGC	1	-1.219	0.542	6	0.0063	17.8	0.0049
EWS:ERG-fusion(ETS)/CADO_ES1-EWS:ERG-ChIP-Seq(SRA014231)/Homer	ATTTCCTGTN	1	-1.213	0.5427	72	0.0759	255.3	0.0712
Hoxa9(Homeobox)/ChickenMSG-Hoxa9.Flag-ChIP-Seq(GSE86088)/Homer	RGCAATNAAA	1	-1.213	0.5427	243	0.2563	891.6	0.2486
WT1(Zf)/Kidney-WT1-ChIP-Seq(GSE90016)/Homer	MCTCCCMCRCAB	1	-1.212	0.5427	57	0.0601	200.5	0.0559
Ptf1a(bHLH)/Panc1-Ptf1a-ChIP-Seq(GSE47459)/Homer	ACAGCTGTTN	1	-1.185	0.5507	321	0.3386	1185.8	0.3306
GATA3(Zf),DR4/iTreg-Gata3-ChIP-Seq(GSE20898)/Homer	AGATGKDGAGATAAG	1	-1.163	0.5609	5	0.0053	14.4	0.004
Sox3(HMG)/NPC-Sox3-ChIP-Seq(GSE33059)/Homer	CCWTTGTY	1	-1.149	0.5662	143	0.1508	520.5	0.1451
Pit1(Homeobox)/GCrat-Pit1-ChIP-Seq(GSE58009)/Homer	ATGMATATDC	1	-1.117	0.5821	87	0.0918	313.7	0.0875
Lhx1(Homeobox)/EmbryoCarcinoma-Lhx1-ChIP-Seq(GSE70957)/Homer	NNYTAATTAR	1	-1.111	0.5831	119	0.1255	432.2	0.1205
RUNX-AML(Runt)/CD4+-PolII-ChIP-Seq(Barski_et_al.)/Homer	GCTGTGGTTW	1	-1.11	0.5831	71	0.0749	254	0.0708
CHR(?)/Hela-CellCycle-Expression/Homer	SRGTTTCAAA	1	-1.11	0.5831	52	0.0549	184.4	0.0514
E2F1(E2F)/Hela-E2F1-ChIP-Seq(GSE22478)/Homer	CWGGCGGGAA	1	-1.103	0.5831	29	0.0306	100.8	0.0281
Phox2b(Homeobox)/CLBGA-PHOX2B-ChIP-Seq(GSE90683)/Homer	TTAATTNAATTA	1	-1.078	0.5926	22	0.0232	75.7	0.0211
Zic3(Zf)/mES-Zic3-ChIP-Seq(GSE37889)/Homer	GGCCYCCTGCTGDGH	1	-1.049	0.6078	70	0.0738	252.9	0.0705
Otx2(Homeobox)/EpiLC-Otx2-ChIP-Seq(GSE56098)/Homer	NYTAATCCYB	1	-1.044	0.6078	67	0.0707	241.9	0.0674
Tgif1(Homeobox)/mES-Tgif1-ChIP-Seq(GSE55404)/Homer	YTGWCADY	1	-1.019	0.6207	301	0.3175	1118.3	0.3118
ZEB2(Zf)/SNU398-ZEB2-ChIP-Seq(GSE103048)/Homer	GNMCAGGTGTGC	1	-0.9916	0.6355	120	0.1266	440.9	0.1229
Sox4(HMG)/proB-Sox4-ChIP-Seq(GSE50066)/Homer	YCTTTGTTCC	1	-0.9693	0.6472	71	0.0749	258.4	0.072
CEBP:CEBP(bZIP)/MEF-Chop-ChIP-Seq(GSE35681)/Homer	NTNATGCAAYMNNHTGMAAY	1	-0.9639	0.648	13	0.0137	44.7	0.0125
Hoxb4(Homeobox)/ES-Hoxb4-ChIP-Seq(GSE34014)/Homer	TGATTRATGGCY	1	-0.9531	0.6525	22	0.0232	77.7	0.0217
Brn2(POU,Homeobox)/NPC-Brn2-ChIP-Seq(GSE35496)/Homer	ATGAATATTC	1	-0.9438	0.6559	11	0.0116	37.3	0.0104
Zac1(Zf)/Neuro2A-Plagl1-ChIP-Seq(GSE75942)/Homer	HAWGRGGCCM	1	-0.9346	0.6593	312	0.3291	1164.1	0.3245
p63(p53)/Keratinocyte-p63-ChIP-Seq(GSE17611)/Homer	NNDRCATGYCYNRRCATGYH	1	-0.9199	0.6664	27	0.0285	96.2	0.0268
Smad2(MAD)/ES-SMAD2-ChIP-Seq(GSE29422)/Homer	CTGTCTGG	1	-0.8905	0.6835	144	0.1519	534.5	0.149
Egr1(Zf)/K562-Egr1-ChIP-Seq(GSE32465)/Homer	TGCGTGGGYG	1	-0.8794	0.6884	74	0.0781	272.8	0.076
TATA-Box(TBP)/Promoter/Homer	CCTTTTAWAGSC	1	-0.8692	0.6928	99	0.1044	366.4	0.1021
E2A(bHLH)/proBcell-E2A-ChIP-Seq(GSE21978)/Homer	DNRCAGCTGY	1	-0.8622	0.6949	204	0.2152	761	0.2122
RBPJ:Ebox(?,bHLH)/Panc1-Rbpj1-ChIP-Seq(GSE47459)/Homer	GGGRAARRGRMCAGMTG	1	-0.8134	0.7268	39	0.0411	143.8	0.0401
Tlx?(NR)/NPC-H3K4me1-ChIP-Seq(GSE16256)/Homer	CTGGCAGSCTGCCA	1	-0.8116	0.7268	47	0.0496	173.7	0.0484
PBX1(Homeobox)/MCF7-PBX1-ChIP-Seq(GSE28007)/Homer	GSCTGTCACTCA	1	-0.7341	0.7806	6	0.0063	21.2	0.0059
Arnt:Ahr(bHLH)/MCF7-Arnt-ChIP-Seq(Lo_et_al.)/Homer	TBGCACGCAA	1	-0.7162	0.7916	55	0.058	206.3	0.0575
STAT6(Stat)/Macrophage-Stat6-ChIP-Seq(GSE38377)/Homer	TTCCKNAGAA	1	-0.6692	0.8265	34	0.0359	128.7	0.0359
CUX1(Homeobox)/K562-CUX1-ChIP-Seq(GSE92882)/Homer	TATCGATNAN	1	-0.6683	0.8265	58	0.0612	219.4	0.0612
ZNF675(Zf)/HEK293-ZNF675.GFP-ChIP-Seq(GSE58341)/Homer	ARGAGGMCAAAATGW	1	-0.6644	0.8265	10	0.0105	37.7	0.0105
GRE(NR),IR3/A549-GR-ChIP-Seq(GSE32465)/Homer	NRGVACABNVTGTYCY	1	-0.6644	0.8265	10	0.0105	37.8	0.0105
FOXA1:AR(Forkhead,NR)/LNCAP-AR-ChIP-Seq(GSE27824)/Homer	AGTAAACAAAAAAGAACAND	1	-0.6611	0.8265	5	0.0053	18.5	0.0051
PRDM10(Zf)/HEK293-PRDM10.eGFP-ChIP-Seq(Encode)/Homer	TGGTACATTCCA	1	-0.6458	0.83	62	0.0654	235.5	0.0656
Ap4(bHLH)/AML-Tfap4-ChIP-Seq(GSE45738)/Homer	NAHCAGCTGD	1	-0.6429	0.83	135	0.1424	512.1	0.1428
OCT:OCT(POU,Homeobox)/NPC-OCT6-ChIP-Seq(GSE43916)/Homer	YATGCATATRCATRT	1	-0.6321	0.8351	7	0.0074	26.7	0.0074
Isl1(Homeobox)/Neuron-Isl1-ChIP-Seq(GSE31456)/Homer	CTAATKGV	1	-0.6309	0.8351	186	0.1962	706.7	0.197
Stat3(Stat)/mES-Stat3-ChIP-Seq(GSE11431)/Homer	CTTCCGGGAA	1	-0.6088	0.8485	38	0.0401	145.9	0.0407
PRDM15(Zf)/ESC-Prdm15-ChIP-Seq(GSE73694)/Homer	YCCDNTCCAGGTTTT	1	-0.5988	0.8539	87	0.0918	332.9	0.0928
Tcf12(bHLH)/GM12878-Tcf12-ChIP-Seq(GSE32465)/Homer	VCAGCTGYTG	1	-0.5961	0.8539	118	0.1245	450.6	0.1256
Pax7(Paired,Homeobox),longest/Myoblast-Pax7-ChIP-Seq(GSE25064)/Homer	NTAATTDGCYAATTANNWWD	1	-0.594	0.8539	2	0.0021	7.6	0.0021
E2F7(E2F)/Hela-E2F7-ChIP-Seq(GSE32673)/Homer	VDTTTCCCGCCA	1	-0.5777	0.8624	13	0.0137	50.8	0.0142
E2A(bHLH),near_PU.1/Bcell-PU.1-ChIP-Seq(GSE21512)/Homer	NVCACCTGBN	1	-0.5716	0.8645	190	0.2004	725.5	0.2023
Barx1(Homeobox)/Stomach-Barx1.3xFlag-ChIP-Seq(GSE69483)/Homer	AAACMATTAN	1	-0.5626	0.8692	41	0.0432	158.9	0.0443
Gfi1b(Zf)/HPC7-Gfi1b-ChIP-Seq(GSE22178)/Homer	MAATCACTGC	1	-0.5519	0.8753	72	0.0759	277.9	0.0775
Hoxd11(Homeobox)/ChickenMSG-Hoxd11.Flag-ChIP-Seq(GSE86088)/Homer	VGCCATAAAA	1	-0.5508	0.8753	207	0.2184	792	0.2208
PRDM9(Zf)/Testis-DMC1-ChIP-Seq(GSE35498)/Homer	ADGGYAGYAGCATCT	1	-0.5485	0.8753	44	0.0464	170.1	0.0474
Tcfcp2l1(CP2)/mES-Tcfcp2l1-ChIP-Seq(GSE11431)/Homer	NRAACCRGTTYRAACCRGYT	1	-0.5284	0.8864	13	0.0137	51.8	0.0144
RUNX2(Runt)/PCa-RUNX2-ChIP-Seq(GSE33889)/Homer	NWAACCACADNN	1	-0.5238	0.8874	68	0.0717	263.2	0.0734
GATA(Zf),IR3/iTreg-Gata3-ChIP-Seq(GSE20898)/Homer	NNNNNBAGATAWYATCTVHN	1	-0.5192	0.8882	15	0.0158	59.5	0.0166
PRDM1(Zf)/Hela-PRDM1-ChIP-Seq(GSE31477)/Homer	ACTTTCACTTTC	1	-0.5153	0.8886	39	0.0411	152.9	0.0426
Hoxa13(Homeobox)/ChickenMSG-Hoxa13.Flag-ChIP-Seq(GSE86088)/Homer	CYHATAAAAN	1	-0.5101	0.89	212	0.2236	813.6	0.2268
ZNF7(Zf)/HepG2-ZNF7.Flag-ChIP-Seq(Encode)/Homer	CTGCCWVCTTTTRTA	1	-0.5073	0.89	41	0.0432	160.2	0.0447
TEAD1(TEAD)/HepG2-TEAD1-ChIP-Seq(Encode)/Homer	CYRCATTCCA	1	-0.4899	0.9018	78	0.0823	303.8	0.0847
PAX3:FKHR-fusion(Paired,Homeobox)/Rh4-PAX3:FKHR-ChIP-Seq(GSE19063)/Homer	ACCRTGACTAATTNN	1	-0.4771	0.9102	15	0.0158	60.6	0.0169
MyoG(bHLH)/C2C12-MyoG-ChIP-Seq(GSE36024)/Homer	AACAGCTG	1	-0.4734	0.9103	119	0.1255	461.4	0.1286
PR(NR)/T47D-PR-ChIP-Seq(GSE31130)/Homer	VAGRACAKNCTGTBC	1	-0.4701	0.9103	181	0.1909	699	0.1949
FXR(NR),IR1/Liver-FXR-ChIP-Seq(Chong_et_al.)/Homer	AGGTCANTGACCTB	1	-0.4626	0.9139	39	0.0411	154.6	0.0431
Brachyury(T-box)/Mesoendoderm-Brachyury-ChIP-exo(GSE54963)/Homer	ANTTMRCASBNNNGTGYKAAN	1	-0.4492	0.923	25	0.0264	100.6	0.0281
Sox17(HMG)/Endoderm-Sox17-ChIP-Seq(GSE61475)/Homer	CCATTGTTYB	1	-0.4472	0.923	52	0.0549	205.8	0.0574
Dlx3(Homeobox)/Kerainocytes-Dlx3-ChIP-Seq(GSE89884)/Homer	NDGTAATTAC	1	-0.4427	0.923	61	0.0643	240.7	0.0671
ZNF382(Zf)/HEK293-ZNF382.GFP-ChIP-Seq(GSE58341)/Homer	GNCTGTASTRNTGBCTCHTT	1	-0.4265	0.9312	1	0.0011	5	0.0014
Six4(Homeobox)/MCF7-SIX4-ChIP-Seq(Encode)/Homer	TGWAAYCTGABACCB	1	-0.4265	0.9312	1	0.0011	4.6	0.0013
GATA(Zf),IR4/iTreg-Gata3-ChIP-Seq(GSE20898)/Homer	NAGATWNBNATCTNN	1	-0.4199	0.9342	4	0.0042	17.6	0.0049
NF1(CTF)/LNCAP-NF1-ChIP-Seq(Unpublished)/Homer	CYTGGCABNSTGCCAR	1	-0.4127	0.9378	49	0.0517	195.8	0.0546
p73(p53)/Trachea-p73-ChIP-Seq(PRJNA310161)/Homer	NRRRCAWGTCCDGRCATGYY	1	-0.4041	0.9428	3	0.0032	13.5	0.0038
Bcl6(Zf)/Liver-Bcl6-ChIP-Seq(GSE31578)/Homer	NNNCTTTCCAGGAAA	1	-0.4036	0.9428	111	0.1171	435.3	0.1214
Tcf3(HMG)/mES-Tcf3-ChIP-Seq(GSE11724)/Homer	ASWTCAAAGG	1	-0.4016	0.9428	14	0.0148	58.6	0.0163
HIF-1b(HLH)/T47D-HIF1b-ChIP-Seq(GSE59937)/Homer	RTACGTGC	1	-0.3938	0.9429	109	0.115	428.1	0.1193
ZFX(Zf)/mES-Zfx-ChIP-Seq(GSE11431)/Homer	AGGCCTRG	1	-0.3936	0.9429	147	0.1551	574.2	0.1601
HOXB13(Homeobox)/ProstateTumor-HOXB13-ChIP-Seq(GSE56288)/Homer	TTTTATKRGG	1	-0.3867	0.9434	77	0.0812	305.2	0.0851
Tbx21(T-box)/GM12878-TBX21-ChIP-Seq(Encode)/Homer	AGGTGTGAAA	1	-0.3686	0.9574	86	0.0907	341.1	0.0951
ZNF692(Zf)/HEK293-ZNF692.GFP-ChIP-Seq(GSE58341)/Homer	GTGGGCCCCA	1	-0.3683	0.9574	16	0.0169	67.5	0.0188
HRE(HSF)/Striatum-HSF1-ChIP-Seq(GSE38000)/Homer	TTCTAGAABNTTCTA	1	-0.3579	0.9613	10	0.0105	43.4	0.0121
p53(p53)/Saos-p53-ChIP-Seq(GSE15780)/Homer	RRCATGYCYRGRCATGYYYN	1	-0.3568	0.9613	4	0.0042	18.8	0.0052
p53(p53)/Saos-p53-ChIP-Seq/Homer	RRCATGYCYRGRCATGYYYN	1	-0.3568	0.9613	4	0.0042	18.8	0.0052
Smad4(MAD)/ESC-SMAD4-ChIP-Seq(GSE29422)/Homer	VBSYGTCTGG	1	-0.3568	0.9613	141	0.1487	554.1	0.1545
RAR:RXR(NR),DR5/ES-RAR-ChIP-Seq(GSE56893)/Homer	AGGTCAAGGTCA	1	-0.3538	0.9613	9	0.0095	39.8	0.0111
HIF-1a(bHLH)/MCF7-HIF1a-ChIP-Seq(GSE28352)/Homer	TACGTGCV	1	-0.3408	0.9621	24	0.0253	100.4	0.028
Nkx2.2(Homeobox)/NPC-Nkx2.2-ChIP-Seq(GSE61673)/Homer	BTBRAGTGSN	1	-0.3235	0.9758	204	0.2152	799.3	0.2228
HNF6(Homeobox)/Liver-Hnf6-ChIP-Seq(ERP000394)/Homer	NTATYGATCH	1	-0.32	0.976	48	0.0506	196.5	0.0548
AMYB(HTH)/Testes-AMYB-ChIP-Seq(GSE44588)/Homer	TGGCAGTTGG	1	-0.3197	0.976	143	0.1508	565.5	0.1577
IRF3(IRF)/BMDM-Irf3-ChIP-Seq(GSE67343)/Homer	AGTTTCAKTTTC	1	-0.3166	0.976	29	0.0306	121.5	0.0339
MyoD(bHLH)/Myotube-MyoD-ChIP-Seq(GSE21614)/Homer	RRCAGCTGYTSY	1	-0.313	0.976	86	0.0907	345.2	0.0962
EBF2(EBF)/BrownAdipose-EBF2-ChIP-Seq(GSE97114)/Homer	NABTCCCWDGGGAVH	1	-0.3069	0.9762	81	0.0854	326.2	0.0909
GATA3(Zf),DR8/iTreg-Gata3-ChIP-Seq(GSE20898)/Homer	AGATSTNDNNDSAGATAASN	1	-0.3028	0.9772	4	0.0042	19.1	0.0053
RARg(NR)/ES-RARg-ChIP-Seq(GSE30538)/Homer	AGGTCAAGGTCA	1	-0.2995	0.9774	2	0.0021	10.1	0.0028
TEAD4(TEA)/Tropoblast-Tead4-ChIP-Seq(GSE37350)/Homer	CCWGGAATGY	1	-0.2966	0.9774	68	0.0717	276.4	0.0771
PSE(SNAPc)/K562-mStart-Seq/Homer	WAVTCACCMTAASYDAAAAG	1	-0.2949	0.9774	35	0.0369	146.4	0.0408
ZNF322(Zf)/HEK293-ZNF322.GFP-ChIP-Seq(GSE58341)/Homer	GAGCCTGGTACTGWGCCTGR	1	-0.2937	0.9774	23	0.0243	98.7	0.0275
BMYB(HTH)/Hela-BMYB-ChIP-Seq(GSE27030)/Homer	NHAACBGYYV	1	-0.2869	0.9774	137	0.1445	545.3	0.152
Tcf21(bHLH)/ArterySmoothMuscle-Tcf21-ChIP-Seq(GSE61369)/Homer	NAACAGCTGG	1	-0.2761	0.9849	105	0.1108	422.2	0.1177
E2F3(E2F)/MEF-E2F3-ChIP-Seq(GSE71376)/Homer	BTKGGCGGGAAA	1	-0.2736	0.9849	64	0.0675	263	0.0733
RUNX1(Runt)/Jurkat-RUNX1-ChIP-Seq(GSE29180)/Homer	AAACCACARM	1	-0.2694	0.9854	81	0.0854	329.6	0.0919
ZNF165(Zf)/WHIM12-ZNF165-ChIP-Seq(GSE65937)/Homer	AAGGKGRCGCAGGCA	1	-0.269	0.9854	12	0.0127	55	0.0153
Sox2(HMG)/mES-Sox2-ChIP-Seq(GSE11431)/Homer	BCCATTGTTC	1	-0.2644	0.9854	59	0.0622	243.7	0.0679
ZNF189(Zf)/HEK293-ZNF189.GFP-ChIP-Seq(GSE58341)/Homer	TGGAACAGMA	1	-0.2513	0.9942	59	0.0622	244.9	0.0683
AP-2gamma(AP2)/MCF7-TFAP2C-ChIP-Seq(GSE21234)/Homer	SCCTSAGGSCAW	1	-0.25	0.9942	119	0.1255	479.5	0.1337
Nr5a2(NR)/mES-Nr5a2-ChIP-Seq(GSE19019)/Homer	BTCAAGGTCA	1	-0.2442	0.9953	43	0.0454	181.1	0.0505
Cdx2(Homeobox)/mES-Cdx2-ChIP-Seq(GSE14586)/Homer	GYMATAAAAH	1	-0.2437	0.9953	46	0.0485	193.4	0.0539
RUNX(Runt)/HPC7-Runx1-ChIP-Seq(GSE22178)/Homer	SAAACCACAG	1	-0.2406	0.9953	55	0.058	229.6	0.064
ARE(NR)/LNCAP-AR-ChIP-Seq(GSE27824)/Homer	RGRACASNSTGTYCYB	1	-0.2325	0.9979	15	0.0158	68.3	0.019
E2F(E2F)/Hela-CellCycle-Expression/Homer	TTSGCGCGAAAA	1	-0.2305	0.9979	3	0.0032	16.7	0.0047
NeuroD1(bHLH)/Islet-NeuroD1-ChIP-Seq(GSE30298)/Homer	GCCATCTGTT	1	-0.2263	0.9981	93	0.0981	380.6	0.1061
Hoxa11(Homeobox)/ChickenMSG-Hoxa11.Flag-ChIP-Seq(GSE86088)/Homer	TTTTATGGCM	1	-0.2221	0.9993	192	0.2025	765.8	0.2135
TEAD3(TEA)/HepG2-TEAD3-ChIP-Seq(Encode)/Homer	TRCATTCCAG	1	-0.2217	0.9993	86	0.0907	353.7	0.0986
HIC1(Zf)/Treg-ZBTB29-ChIP-Seq(GSE99889)/Homer	TGCCAGCB	1	-0.2055	1	254	0.2679	1006	0.2805
Prop1(Homeobox)/GHFT1-PROP1.biotin-ChIP-Seq(GSE77302)/Homer	NTAATBNAATTA	1	-0.2048	1	50	0.0527	212.2	0.0592
TR4(NR),DR1/Hela-TR4-ChIP-Seq(GSE24685)/Homer	GAGGTCAAAGGTCA	1	-0.2029	1	7	0.0074	35.3	0.0099
GRHL2(CP2)/HBE-GRHL2-ChIP-Seq(GSE46194)/Homer	AAACYKGTTWDACMRGTTTB	1	-0.2026	1	25	0.0264	111.4	0.0311
STAT6(Stat)/CD4-Stat6-ChIP-Seq(GSE22104)/Homer	ABTTCYYRRGAA	1	-0.195	1	30	0.0316	132.9	0.037
Gata2(Zf)/K562-GATA2-ChIP-Seq(GSE18829)/Homer	BBCTTATCTS	1	-0.1931	1	48	0.0506	206	0.0574
ZBTB18(Zf)/HEK293-ZBTB18.GFP-ChIP-Seq(GSE58341)/Homer	AACATCTGGA	1	-0.1921	1	44	0.0464	189.1	0.0527
CArG(MADS)/PUER-Srf-ChIP-Seq(Sullivan_et_al.)/Homer	CCATATATGGNM	1	-0.1916	1	20	0.0211	91.1	0.0254
Meis1(Homeobox)/MastCells-Meis1-ChIP-Seq(GSE48085)/Homer	VGCTGWCAVB	1	-0.1905	1	157	0.1656	634.7	0.1769
EBF1(EBF)/Near-E2A-ChIP-Seq(GSE21512)/Homer	GTCCCCWGGGGA	1	-0.1825	1	91	0.096	377.8	0.1053
ZNF652/HepG2-ZNF652.Flag-ChIP-Seq(Encode)/Homer	TTAACCCTTTVNKKN	1	-0.182	1	17	0.0179	79.1	0.022
EBF(EBF)/proBcell-EBF-ChIP-Seq(GSE21978)/Homer	DGTCCCYRGGGA	1	-0.182	1	17	0.0179	79.8	0.0222
Gata1(Zf)/K562-GATA1-ChIP-Seq(GSE18829)/Homer	SAGATAAGRV	1	-0.1785	1	40	0.0422	174.9	0.0488
Srebp2(bHLH)/HepG2-Srebp2-ChIP-Seq(GSE31477)/Homer	CGGTCACSCCAC	1	-0.1739	1	15	0.0158	71.4	0.0199
Tcf7(HMG)/GM12878-TCF7-ChIP-Seq(Encode)/Homer	CTTTGATGTGSB	1	-0.1693	1	18	0.019	84.1	0.0234
Srebp1a(bHLH)/HepG2-Srebp1a-ChIP-Seq(GSE31477)/Homer	RTCACSCCAY	1	-0.1688	1	23	0.0243	105.5	0.0294
PAX5(Paired,Homeobox)/GM12878-PAX5-ChIP-Seq(GSE32465)/Homer	GCAGCCAAGCRTGACH	1	-0.1474	1	41	0.0432	181.9	0.0507
MYB(HTH)/ERMYB-Myb-ChIPSeq(GSE22095)/Homer	GGCVGTTR	1	-0.1417	1	156	0.1646	638.4	0.178
AP-2alpha(AP2)/Hela-AP2alpha-ChIP-Seq(GSE31477)/Homer	ATGCCCTGAGGC	1	-0.1381	1	90	0.0949	379.6	0.1058
PGR(NR)/EndoStromal-PGR-ChIP-Seq(GSE69539)/Homer	AAGAACATWHTGTTC	1	-0.1376	1	14	0.0148	69.4	0.0193
Pitx1:Ebox(Homeobox,bHLH)/Hindlimb-Pitx1-ChIP-Seq(GSE41591)/Homer	YTAATTRAWWCCAGATGT	1	-0.1324	1	13	0.0137	65.9	0.0184
SpiB(ETS)/OCILY3-SPIB-ChIP-Seq(GSE56857)/Homer	AAAGRGGAAGTG	1	-0.1187	1	13	0.0137	66.7	0.0186
GRE(NR),IR3/RAW264.7-GRE-ChIP-Seq(Unpublished)/Homer	VAGRACAKWCTGTYC	1	-0.1187	1	13	0.0137	66.6	0.0186
Nkx2.1(Homeobox)/LungAC-Nkx2.1-ChIP-Seq(GSE43252)/Homer	RSCACTYRAG	1	-0.1151	1	274	0.289	1101.8	0.3072
Pax7(Paired,Homeobox)/Myoblast-Pax7-ChIP-Seq(GSE25064)/Homer	TAATCAATTA	1	-0.1085	1	5	0.0053	30.6	0.0085
ZNF341(Zf)/EBV-ZNF341-ChIP-Seq(GSE113194)/Homer	GGAACAGCCG	1	-0.1074	1	54	0.057	239.5	0.0668
TCF4(bHLH)/SHSY5Y-TCF4-ChIP-Seq(GSE96915)/Homer	SMCATCTGKH	1	-0.1053	1	149	0.1572	618.9	0.1725
Rbpj1(?)/Panc1-Rbpj1-ChIP-Seq(GSE47459)/Homer	HTTTCCCASG	1	-0.1052	1	114	0.1203	480.6	0.134
Myf5(bHLH)/GM-Myf5-ChIP-Seq(GSE24852)/Homer	BAACAGCTGT	1	-0.1014	1	73	0.077	317.5	0.0885
ZNF317(Zf)/HEK293-ZNF317.GFP-ChIP-Seq(GSE58341)/Homer	GTCWGCTGTYYCTCT	1	-0.0923	1	5	0.0053	31.2	0.0087
Sox6(HMG)/Myotubes-Sox6-ChIP-Seq(GSE32627)/Homer	CCATTGTTNY	1	-0.09163	1	113	0.1192	479.6	0.1337
NFAT(RHD)/Jurkat-NFATC1-ChIP-Seq(Jolma_et_al.)/Homer	ATTTTCCATT	1	-0.09069	1	73	0.077	319.3	0.089
SCRT1(Zf)/HEK293-SCRT1.eGFP-ChIP-Seq(Encode)/Homer	GCAACAGGTG	1	-0.08659	1	24	0.0253	117.4	0.0327
Olig2(bHLH)/Neuron-Olig2-ChIP-Seq(GSE30882)/Homer	RCCATMTGTT	1	-0.08531	1	176	0.1857	729.4	0.2033
NF1-halfsite(CTF)/LNCaP-NF1-ChIP-Seq(Unpublished)/Homer	YTGCCAAG	1	-0.08205	1	187	0.1973	773.9	0.2157
NeuroG2(bHLH)/Fibroblast-NeuroG2-ChIP-Seq(GSE75910)/Homer	ACCATCTGTT	1	-0.07713	1	154	0.1624	645.4	0.1799
HINFP(Zf)/K562-HINFP.eGFP-ChIP-Seq(Encode)/Homer	TWVGGTCCGC	1	-0.07059	1	18	0.019	93.4	0.026
Atoh1(bHLH)/Cerebellum-Atoh1-ChIP-Seq(GSE22111)/Homer	VNRVCAGCTGGY	1	-0.06848	1	115	0.1213	493.8	0.1377
Tbx20(T-box)/Heart-Tbx20-ChIP-Seq(GSE29636)/Homer	GGTGYTGACAGS	1	-0.06773	1	15	0.0158	80.3	0.0224
Ascl1(bHLH)/NeuralTubes-Ascl1-ChIP-Seq(GSE55840)/Homer	NNVVCAGCTGBN	1	-0.06564	1	180	0.1899	751.4	0.2095
Ascl2(bHLH)/ESC-Ascl2-ChIP-Seq(GSE97712)/Homer	SSRGCAGCTGCH	1	-0.0577	1	142	0.1498	604.6	0.1685
ZEB1(Zf)/PDAC-ZEB1-ChIP-Seq(GSE64557)/Homer	VCAGGTRDRY	1	-0.05185	1	200	0.211	835.5	0.2329
Zfp809(Zf)/ES-Zfp809-ChIP-Seq(GSE70799)/Homer	GGGGCTYGKCTGGGA	1	-0.05126	1	20	0.0211	105.4	0.0294
HNF4a(NR),DR1/HepG2-HNF4a-ChIP-Seq(GSE25021)/Homer	CARRGKBCAAAGTYCA	1	-0.05119	1	34	0.0359	166.7	0.0465
MYNN(Zf)/HEK293-MYNN.eGFP-ChIP-Seq(Encode)/Homer	TTCAAAWTAAAAGTC	1	-0.05093	1	11	0.0116	64.9	0.0181
ERE(NR),IR3/MCF7-ERa-ChIP-Seq(Unpublished)/Homer	VAGGTCACNSTGACC	1	-0.04881	1	17	0.0179	92.2	0.0257
CDX4(Homeobox)/ZebrafishEmbryos-Cdx4.Myc-ChIP-Seq(GSE48254)/Homer	NGYCATAAAWCH	1	-0.04345	1	56	0.0591	262	0.073
Tbr1(T-box)/Cortex-Tbr1-ChIP-Seq(GSE71384)/Homer	AAGGTGTKAA	1	-0.03376	1	102	0.1076	454.9	0.1268
TCFL2(HMG)/K562-TCF7L2-ChIP-Seq(GSE29196)/Homer	ACWTCAAAGG	1	-0.03201	1	2	0.0021	20.5	0.0057
ZNF669(Zf)/HEK293-ZNF669.GFP-ChIP-Seq(GSE58341)/Homer	GARTGGTCATCGCCC	1	-0.02567	1	4	0.0042	33.8	0.0094
ZNF264(Zf)/HEK293-ZNF264.GFP-ChIP-Seq(GSE58341)/Homer	RGGGCACTAACY	1	-0.02265	1	52	0.0549	253.7	0.0707
Cux2(Homeobox)/Liver-Cux2-ChIP-Seq(GSE35985)/Homer	HNRAATCAAT	1	-0.02085	1	31	0.0327	163.9	0.0457
Gata6(Zf)/HUG1N-GATA6-ChIP-Seq(GSE51936)/Homer	YCTTATCTBN	1	-0.01933	1	60	0.0633	289.1	0.0806
HIF2a(bHLH)/785_O-HIF2a-ChIP-Seq(GSE34871)/Homer	GCACGTACCC	1	-0.01911	1	29	0.0306	155.6	0.0434
LEF1(HMG)/H1-LEF1-ChIP-Seq(GSE64758)/Homer	CCTTTGATST	1	-0.01475	1	39	0.0411	202.9	0.0566
Hand2(bHLH)/Mesoderm-Hand2-ChIP-Seq(GSE61475)/Homer	TGACANARRCCAGRC	1	-0.01269	1	27	0.0285	150.3	0.0419
ZNF519(Zf)/HEK293-ZNF519.GFP-ChIP-Seq(GSE58341)/Homer	GAGSCCGAGC	1	-0.01226	1	20	0.0211	118.6	0.0331
TEAD(TEA)/Fibroblast-PU.1-ChIP-Seq(Unpublished)/Homer	YCWGGAATGY	1	-0.01117	1	44	0.0464	227.8	0.0635
SCL(bHLH)/HPC7-Scl-ChIP-Seq(GSE13511)/Homer	AVCAGCTG	1	-0.00956	1	428	0.4515	1754.6	0.4891
TEAD2(TEA)/Py2T-Tead2-ChIP-Seq(GSE55709)/Homer	CCWGGAATGY	1	-0.008967	1	36	0.038	194.4	0.0542
AR-halfsite(NR)/LNCaP-AR-ChIP-Seq(GSE27824)/Homer	CCAGGAACAG	1	-0.008082	1	326	0.3439	1367.9	0.3813
Eomes(T-box)/H9-Eomes-ChIP-Seq(GSE26097)/Homer	ATTAACACCT	1	-0.007117	1	172	0.1814	764	0.213
Gata4(Zf)/Heart-Gata4-ChIP-Seq(GSE35151)/Homer	NBWGATAAGR	1	-0.006708	1	62	0.0654	311.1	0.0867
HRE(HSF)/HepG2-HSF1-ChIP-Seq(GSE31477)/Homer	BSTTCTRGAABVTTCYAGAA	1	-0.006318	1	6	0.0063	53	0.0148
PPARa(NR),DR1/Liver-Ppara-ChIP-Seq(GSE47954)/Homer	VNAGGKCAAAGGTCA	1	-0.00578	1	66	0.0696	330.7	0.0922
Egr2(Zf)/Thymocytes-Egr2-ChIP-Seq(GSE34254)/Homer	NGCGTGGGCGGR	1	-0.005604	1	13	0.0137	90.6	0.0252
PPARE(NR),DR1/3T3L1-Pparg-ChIP-Seq(GSE13511)/Homer	TGACCTTTGCCCCA	1	-0.005536	1	61	0.0643	309.8	0.0864
Nkx2.5(Homeobox)/HL1-Nkx2.5.biotin-ChIP-Seq(GSE21529)/Homer	RRSCACTYAA	1	-0.005367	1	199	0.2099	877.3	0.2446
Slug(Zf)/Mesoderm-Snai2-ChIP-Seq(GSE61475)/Homer	SNGCACCTGCHS	1	-0.00392	1	67	0.0707	339.7	0.0947
LRF(Zf)/Erythroblasts-ZBTB7A-ChIP-Seq(GSE74977)/Homer	AAGACCCYYN	1	-0.0038	1	124	0.1308	579.7	0.1616
GATA3(Zf)/iTreg-Gata3-ChIP-Seq(GSE20898)/Homer	AGATAASR	1	-0.003595	1	111	0.1171	526.4	0.1468
ZBTB12(Zf)/HEK293-ZBTB12.GFP-ChIP-Seq(GSE58341)/Homer	NGNTCTAGAACCNGV	1	-0.002799	1	15	0.0158	105.6	0.0294
GATA:SCL(Zf,bHLH)/Ter119-SCL-ChIP-Seq(GSE18720)/Homer	CRGCTGBNGNSNNSAGATAA	1	-0.000852	1	3	0.0032	43.9	0.0122
ZNF415(Zf)/HEK293-ZNF415.GFP-ChIP-Seq(GSE58341)/Homer	GRTGMTRGAGCC	1	-0.000328	1	32	0.0338	205.3	0.0572
Znf263(Zf)/K562-Znf263-ChIP-Seq(GSE31477)/Homer	CVGTSCTCCC	1	-2.6e-05	1	159	0.1677	789.9	0.2202
RXR(NR),DR1/3T3L1-RXR-ChIP-Seq(GSE13511)/Homer	TAGGGCAAAGGTCA	1	-8e-06	1	66	0.0696	396.5	0.1105
ZFP3(Zf)/HEK293-ZFP3.GFP-ChIP-Seq(GSE58341)/Homer	GGGTTTTGAAGGATGARTAGGAGTT	1	0	1	0	0	1.9	0.0005
ZKSCAN1(Zf)/HepG2-ZKSCAN1-ChIP-Seq(Encode)/Homer	GCACAYAGTAGGKCY	1	0	1	0	0	6	0.0017
DUX4(Homeobox)/Myoblasts-DUX4.V5-ChIP-Seq(GSE75791)/Homer	NWTAAYCYAATCAWN	1	0	1	0	0	8.1	0.0023
ZNF528(Zf)/HEK293-ZNF528.GFP-ChIP-Seq(GSE58341)/Homer	AGAAATGACTTCCCT	1	0	1	0	0	0.4	0.0001
REST-NRSF(Zf)/Jurkat-NRSF-ChIP-Seq/Homer	GGMGCTGTCCATGGTGCTGA	1	0	1	0	0	7.1	0.002
EBNA1(EBV-virus)/Raji-EBNA1-ChIP-Seq(GSE30709)/Homer	GGYAGCAYDTGCTDCCCNNN	1	0	1	0	0	1.6	0.0004
