## Supplementary Table 5 for "Functional characterization of thousands of type 2 diabetes-associated and chromatin-modulating variants under steady state and endoplasmic reticulum stress"

### Sheet: One SNP
Trait	IndexSNP	SNP	CHR	POSITION	LOCUS	REF_ALLELE	ALT_ALLELE	MAF_AFR	MAF_AMR	MAF_ASN	MAF_EUR	Baseline_HigherAllele	DMSO_HigherAllele	TG_HigherAllele	REF_Baseline_EnhCall	ALT_Baseline_EnhCall	Baseline_LogFC	Baseline_t.statistic	Baseline_pvalue	Baseline_FDR	REF_Plasmid_DMSO_EnhCall	ALT_Plasmid_DMSO_EnhCall	DMSO_LogFC	DMSO_t.statistic	DMSO_pvalue	DMSO_FDR	REF_Plasmid_TG_EnhCall	ALT_Plasmid_TG_EnhCall	TG_LogFC	TG_t.statistic	TG_pvalue	TG_FDR	REF_HIGHER_Under_Erstress	ALT_HIGHER_Under_Erstress	ATAC_Peak	PDX1	FOXA2	H2A.Z	H3K27ac	MAFB	NKX6.1	CTCF
T2D	rs1048886	rs2881632	6	71296609	SDHAF4	C	A	0.4	0.22	0.12	0.19	A	A	A	1	1	0.404146	-94.2073	7.61e-08	2.18e-05	1	1	0.351248	-38.4105	2.74e-06	0.000346593	1	1	0.349156	-37.2098	3.11e-06	0.000218903	1	1	0	0	0	0	0	0	0	0
T2D	rs10507349	rs4630391	13	26777824	RNF6	C	T	0.08	0.36	0.44	0.24	C	C	C	1	1	-0.436435	40.4473	2.23e-06	0.000114279	1	1	-0.492022	82.1727	1.31e-07	0.000101921	1	1	-0.454348	43.9261	1.61e-06	0.000213555	0	1	1	0	0	1	1	0	0	0
T2D	rs10741243	rs4341449	10	132949735	TCERG1L	C	T	0.56	0.84	0.87	0.94	-	T	-	1	1	0.0309998	-1.17117	0.306535	0.441629	0	1	0.200585	-4.92563	0.00789751	0.0365288	1	1	0.123808	-3.34358	0.0287397	0.110504	1	0	0	0	0	0	0	0	0	0
T2D	rs11564710	rs11564710	11	2200329	TH	A	C	0.11	0.45	0.76	0.58	C	-	-	0	1	0.134187	-4.39685	0.0117199	0.0465069	1	1	-0.0291754	1.22339	0.288324	0.408127	0	1	0.120121	-1.03817	0.357826	0.537589	-1	0	1	1	1	0	0	0	1	0
T2D	rs11717195	rs56371916	3	123095543	ADCY5	T	C	0.09	0.28	0.0035	0.2	T	-	-	1	0	-0.717295	17.3422	6.49e-05	0.00129119	1	0	-0.235283	2.6297	0.0582044	0.14236	0	0	-0.320684	2.21371	0.0912489	-1	0	0	0	0	0	0	0	0	0	0
T2D	rs1359790	rs12428731	13	80709595	SPRY2	G	T	0.19	0.3	0.29	0.27	G	-	-	1	1	-0.149414	4.66143	0.00957932	0.0405938	1	1	-0.0801078	1.36978	0.242613	0.367162	1	1	-0.0202919	0.225805	0.832421	0.891628	0	1	0	0	0	0	0	0	0	0
T2D	rs1387153	rs11020114	11	92682604	MTNR1B	T	C	0.43	0.29	0.46	0.34	-	T	-	0	1	0.00568296	-0.297532	0.780873	0.848883	1	0	-0.110575	4.60596	0.00998599	0.0423589	1	1	-0.0595244	3.333	0.0290243	0.110924	0	0	0	0	0	0	0	0	0	0
T2D	rs1535500	rs12663159	6	39282277	KCNK16	C	A	0.86	0.49	0.43	0.49	A	-	-	0	1	0.178331	-6.19668	0.00344858	0.0201485	1	1	0.012485	-0.407164	0.704735	0.78734	0	0	0.000889139	-0.0132476	0.990065	-1	0	0	1	0	0	0	0	0	0	0
T2D	rs1552224	rs11603349	11	72460694	STARD10	T	C	0.03	0.09	0.08	0.17	C	C	-	1	1	0.0984072	-12.6172	0.000227157	0.00299891	1	1	0.0760589	-5.21534	0.00644801	0.0316049	1	1	0.0689369	-2.67259	0.055656	0.167233	1	1	0	0	0	0	0	0	0	0
T2D	rs1561927	rs7824269	8	129552344	LINC00824	C	T	0.63	0.3	0.03	0.25	-	T	-	1	1	0.0210595	-0.794765	0.471242	0.599355	1	1	0.188829	-10.1373	0.000533095	0.00707165	1	1	0.0225279	-0.293583	0.783679	0.86381	-1	-1	1	0	0	0	1	0	0	0
T2D	rs16861329	rs9798820	3	186676482	ST6GAL1	G	A	0.05	0.22	0.22	0.13	-	A	-	1	1	-0.00823338	0.704707	0.51986	0.640726	1	1	0.0713055	-10.2465	0.000511397	0.00702352	1	1	0.0546347	-3.36181	0.0282574	0.109289	1	1	0	0	0	0	0	0	0	0
T2D	rs17797882	rs76544785	16	79404197	WWOX	G	C	0.09	0.06	0.22	0.02	C	-	-	0	1	0.207572	-6.00282	0.00387586	0.0216045	0	0	0.121036	-3.97165	0.0165159	-1	0	0	0.10971	-2.36568	0.0771837	-1	0	0	0	0	0	0	0	0	0	0
T2D	rs1861612	rs10197480	2	230521253	DNER	C	T	0.53	0.54	0.5	0.56	C	-	-	1	0	-0.114736	7.43815	0.00174458	0.0126736	0	0	-0.0766205	1.30303	0.262512	-1	0	0	-0.172926	2.61472	0.0591264	-1	0	0	0	0	0	0	0	0	0	0
T2D	rs2688419	rs2688419	3	23077761	RPL24P7,SALL4P5	T	C	0.31	0.35	0.36	0.52	-	C	-	0	0	0.0282521	-1.09855	0.333647	-1	1	1	0.0819424	-3.94331	0.0169127	0.061304	0	1	0.099938	-2.38656	0.0754493	0.206141	0	0	0	0	0	0	0	0	0	0
T2D	rs2722769	rs2655100	11	11228528	LINC02752,MTND5P21	A	G	0.03	0.31	0.47	0.41	-	-	A	1	0	-0.10097	2.72889	0.0525031	0.12942	0	0	-0.00998238	0.203355	0.848784	-1	1	0	-0.269613	6.89173	0.00232387	0.022103	1	0	0	0	0	0	0	0	0	0
T2D	rs275856	rs275856	18	21839152	OSBPL1A	A	T	0.22	0.06	0.04	0.12	T	T	-	1	1	0.176264	-6.24013	0.00336089	0.0198047	1	1	0.204732	-4.99115	0.00753753	0.035565	1	1	0.247345	-3.59921	0.0227741	0.100226	1	1	0	0	0	0	0	0	0	0
T2D	rs2820446	rs4846567	1	219750717	LYPAL1	G	T	0.05	0.41	0.3	0.27	-	T	-	0	1	0.0251661	-0.887111	0.425138	0.555919	1	1	0.114984	-3.96705	0.0165796	0.0607671	0	0	-0.0369809	0.648316	0.552118	-1	0	-1	1	0	0	0	0	0	0	0
T2D	rs34669198	rs13026123	2	45654050	SRBD1	T	A	0.09	0.09	0.1	0.13	T	T	T	1	0	-0.35813	5.53547	0.00520588	0.0256189	1	0	-0.220164	5.26387	0.00623806	0.0309453	1	0	-0.425358	10.6048	0.000447532	0.00622119	1	0	0	0	0	0	0	0	0	0
T2D	rs35072907	rs72904726	1	51339332	FAF1	T	C	0.02	0.08	0.09	0.09	-	T	-	1	0	-0.0693013	2.18559	0.0941541	0.194396	1	0	-0.30192	4.86023	0.00827793	0.037652	1	0	-0.203856	1.80133	0.146012	0.299619	0	0	1	0	0	0	0	0	0	1
T2D	rs35668226	rs11199771	10	122868214	AC010998.3,RPL19P16	A	G	0.05	0.15	0.18	0.17	-	A	-	0	0	-0.155122	2.54548	0.0636095	-1	1	0	-0.452743	4.94498	0.00778903	0.0362311	1	0	-0.178683	2.2495	0.0876936	0.219234	0	0	0	0	0	0	0	0	0	0
T2D	rs3842770	rs115420895	11	2197121	AC132217.2,INS-IGF2	G	A	0.06	0.01	0	0.0013	A	-	-	1	1	0.0960684	-5.43934	0.00554546	0.0268095	1	1	-0.0337934	0.666506	0.541562	0.648138	1	1	-0.0637374	0.715691	0.513739	0.667227	0	-1	1	1	0	0	0	1	0	0
T2D	rs3923113	rs6713419	2	165508300	GRB14,COBLL1	T	C	0.76	0.29	0.1	0.39	C	-	-	-1	1	0.209335	-8.02054	0.00131105	0.010394	-1	0	0.316875	-9.64714	0.00064576	-1	-1	0	0.138068	-4.54242	0.0104778	-1	0	0	0	0	0	0	0	0	0	0
T2D	rs4607103	rs147257399	3	64728255	ADAMTS9	CAA	C	-1	-1	-1	-1	-	CAA	CAA	1	1	-0.0748919	2.81274	0.0481823	0.121696	1	1	-0.453821	27.0154	1.12e-05	0.000610942	1	1	-0.438481	17.3162	6.53e-05	0.0017327	1	1	0	0	0	0	0	0	0	0
T2D	rs4898364	rs4898364	X	152900485	DUSP9	C	T	0.17	0.49	0.39	0.26	-	T	-	0	0	0.294599	-3.8328	0.0185736	-1	0	1	0.509037	-7.64016	0.00157652	0.0127519	0	0	0.351724	-3.69474	0.0209315	-1	0	0	0	0	0	0	0	0	0	0
T2D	rs5215	rs1002226	11	17405617	KCNJ11	C	T	0.91	0.67	0.62	0.65	-	T	-	0	1	0.0852894	-1.51798	0.203628	0.333231	0	1	0.149139	-3.47522	0.0254623	0.0805572	1	0	-0.0439188	0.686603	0.530066	0.681838	0	0	1	0	0	0	0	0	0	1
T2D	rs6712932	rs10210149	2	105839324	GPR45, LINC01918	C	T	0.27	0.29	0.21	0.31	C	C	-	1	1	-0.0690739	4.8186	0.00853168	0.0368069	1	0	-0.230857	3.32933	0.0291238	0.0875847	0	0	-0.0679578	0.583767	0.590711	-1	0	0	1	0	0	0	0	0	0	0
T2D	rs6723108	rs6723108	2	135479980	TMEM163/RAB3GAP1/ACMSD	G	T	0.99	0.81	1	0.64	-	T	-	0	0	-0.00171241	0.0835766	0.937409	-1	0	1	0.18174	-4.73129	0.00909546	0.0402554	0	0	-0.049077	0.385072	0.719784	-1	0	0	0	0	0	0	0	0	0	0
T2D	rs7087591	rs2901609	10	94475111	Y_RNA, EXOC6	G	A	0.35	0.37	0.74	0.37	A	-	-	0	1	0.0942498	-4.91186	0.00797578	0.0352114	1	1	0.0528216	-0.869291	0.43374	0.552093	0	1	0.144613	-1.21336	0.291739	0.471434	0	0	0	0	0	0	0	0	0	0
T2D	rs73230612	rs9879646	3	114894528	ZBTB20	G	A	0.12	0.15	0.58	0.1	G	G	G	1	1	-0.0891531	11.6414	0.000311218	0.00371567	1	1	-0.158341	9.90453	0.000583263	0.00735894	1	1	-0.144768	15.5394	0.000100119	0.00222194	1	1	0	0	0	0	0	0	0	0
T2D	rs7578326	rs2943656	2	227121918	IRS1	A	G	0.6	0.73	0.94	0.62	-	G	G	0	0	0.0663022	-1.99712	0.116499	-1	0	1	0.158757	-3.7254	0.0203783	0.0702016	0	1	0.208807	-6.80663	0.00243432	0.0226603	0	0	1	0	0	1	0	0	0	0
T2D	rs7578597	rs13405776	2	43739121	THADA	C	T	0.34	0.07	0.01	0.09	T	T	T	0	1	0.999039	-25.8708	1.33e-05	0.000413825	0	1	0.926733	-18.0618	5.52e-05	0.00159141	0	1	0.97195	-12.4105	0.000242339	0.00395883	0	0	0	0	0	0	0	0	0	0
T2D	rs7630877	rs17748864	3	179649511	PEX5L	C	T	0.24	0.27	0.15	0.34	T	T	T	0	1	3.35136	-78.949	1.54e-07	3.03e-05	-1	1	3.37917	-52.0676	8.14e-07	0.000222862	0	1	3.49017	-110.383	4.04e-08	5.11e-05	0	1	0	0	0	0	0	0	0	0
T2D	rs7636	rs57058793	7	100498220	ACHE	C	T	0.29	0.08	0.0017	0.06	C	-	-	1	1	-0.102086	3.90982	0.0173964	0.0610878	1	1	-0.0776976	1.56696	0.192189	0.31245	1	1	0.00576905	-0.07768	0.941813	0.964691	0	1	0	0	0	0	0	0	0	0
T2D	rs7903146	rs7903146	10	114758349	TCF7L2	C	T	0.28	0.25	0.03	0.31	-	T	-	0	0	0.048041	-1.71181	0.162097	-1	0	1	0.134228	-3.53281	0.0241693	0.0782762	0	-1	-0.00050387	0.0103406	0.992245	-1	0	-1	1	1	1	1	1	1	1	0
T2D	rs79548680	rs79548680	15	91505779	RCCD1	G	C	0.14	0.25	0.52	0.15	C	-	-	1	1	0.0662204	-4.41942	0.011516	0.0460263	1	1	0.027573	-0.558889	0.606046	0.703768	1	1	-0.0501237	1.22224	0.288712	0.467633	0	0	0	0	0	0	0	0	0	0
T2D	rs7957197	rs7957197	12	121460686	HNF1A	T	A	0.17	0.15	0	0.2	T	T	T	1	0	-0.384651	13.3361	0.000182783	0.00258722	1	0	-0.622552	10.943	0.000396102	0.00585799	1	0	-0.771943	10.7106	0.000430599	0.00612032	0	0	0	0	0	0	0	0	0	0
T2D	rs7978895	rs4565964	12	43575002	ADAMTS20, LINC02461	A	G	0.48	0.6	0.99	0.56	A	-	A	1	-1	-0.373933	17.0966	6.87e-05	0.00132766	0	-1	-0.301555	6.63881	0.00267175	-1	1	-1	-0.377079	4.62615	0.00983561	0.0570736	0	0	0	0	0	0	0	0	0	0
T2D	rs831571	rs76647135	3	64011584	PSMD6	AC	A	0.19	0.13	0.34	0.18	A	-	-	1	1	0.214157	-8.57584	0.00101547	0.00876882	1	1	0.0451609	-0.904818	0.416732	0.534869	1	1	-0.0207999	0.233053	0.82716	0.88976	1	1	0	0	0	0	0	0	0	0
T2D	rs9309245	rs10194328	2	53398669	ASB3	G	T	0.57	0.34	0.18	0.35	G	G	-	1	0	-0.524086	5.55385	0.00514388	0.0254542	1	0	-0.753088	5.49917	0.00533102	0.027789	0	0	-0.905445	2.66301	0.0562137	-1	0	0	0	0	0	0	0	0	0	0
T2D	rs9472138	rs12189774	6	43816126	VEGFA (Ahluwalia et al 2017; implication of CHOP)	G	A	0.19	0.21	0.11	0.29	-	G	G	1	1	-0.0350641	1.70695	0.163022	0.2819	1	1	-0.160988	10.1534	0.000529812	0.00707165	1	1	-0.193382	9.59865	0.000658447	0.00858697	-1	-1	1	1	0	0	1	1	0	0
Proinsulin_Levels	rs10501320	rs11039154	11	47278502	MADD	C	T	0.02	0.18	0.04	0.28	C	C	C	1	1	-0.343247	21.2242	2.91e-05	0.000740806	1	1	-0.345456	7.17178	0.00200147	0.0143429	1	1	-0.378623	5.77567	0.00446248	0.0322574	1	0	0	0	0	0	0	0	0	0
Proinsulin_Levels	rs9727115	rs10875179	1	99200198	SNX7	G	A	0.48	0.37	0.36	0.38	A	-	A	0	1	0.427572	-11.7819	0.00029697	0.00360832	0	1	0.160135	-1.94858	0.123158	0.235051	0	1	0.600277	-5.23321	0.00636969	0.0413213	0	1	0	0	0	0	0	0	0	0
Homeostasis_Model_Assessment_BetaCell_Function	rs12386622	rs12386646	7	131852299	PLXNA4	T	A	0.53	0.14	0.02	0.16	-	T	-	1	0	-0.0945879	2.15629	0.0972931	0.199975	1	0	-0.256254	9.28375	0.000748842	0.00869725	0	0	-0.100179	1.36485	0.244033	-1	0	0	0	0	0	0	0	0	0	0
Homeostasis_Model_Assessment_BetaCell_Function	rs4441659	rs4074419	3	108810062	C3orf85	A	G	0.59	0.83	0.92	0.82	A	G	G	1	1	-0.0851636	5.82251	0.00433305	0.0232394	1	1	0.11141	-7.32854	0.00184505	0.013696	1	1	0.123923	-4.41313	0.0115724	0.0626652	1	1	0	0	0	0	0	0	0	0
Homeostasis_Model_Assessment_BetaCell_Function	rs7088969	rs1925282	10	119533256	AL513324.1, LINC02674	A	G	0.4	0.6	0.41	0.69	-	A	-	0	0	-0.0164593	0.734299	0.503489	-1	1	1	-0.0964738	3.67871	0.021228	0.0721866	1	0	-0.106957	2.88386	0.0448385	0.144328	-1	-1	0	0	0	0	0	0	0	0
Fasting_Plasma_Glucose	rs1974620	rs2215383	7	15062983	AC006458.1, GTF3AP5	T	C	0.51	0.5	0.66	0.52	T	T	T	1	0	-3.69809	73.0112	2.11e-07	3.22e-05	1	0	-4.1645	75.3195	1.86e-07	0.000101921	1	-1	-4.53573	55.711	6.22e-07	0.000201209	0	0	0	0	0	0	0	0	0	0
Fasting_Glucose_Related_Traits	rs10885122	rs4548554	10	113029377	ADRA2A	A	G	0.25	0.86	0.93	0.91	G	-	-	0	1	0.15096	-3.38334	0.0276997	0.0834029	1	1	0.058555	-1.86583	0.135483	0.246907	0	0	-0.0957643	1.60732	0.183263	-1	0	0	0	0	0	0	0	0	0	0
Fasting_Glucose_Related_Traits	rs13179048	rs36101807	5	95549286	MIR583HG, AC104123.1	G	T	0.15	0.23	0.36	0.34	G	-	-	1	0	-0.215281	3.54583	0.0238879	0.0755716	0	-1	-0.151917	4.45655	0.01119	-1	0	0	-0.180447	1.56301	0.193088	-1	0	0	0	0	0	0	0	0	0	0
Fasting_Glucose_Related_Traits	rs8004664	rs7142571	14	90035606	AL137230.2, FOXN3	A	C	0.19	0.33	0.09	0.59	A	-	-	1	0	-0.0611479	5.20513	0.00649324	0.0299168	0	0	-0.024213	0.282661	0.791461	-1	0	0	0.115928	-2.73609	0.0521148	-1	0	0	0	0	0	0	0	0	0	0
Fasting_Glucose_Related_Traits	rs10849893	rs12423334	12	121949277	KDM2B	C	T	0.04	0.41	0.2	0.38	-	-	C	1	1	-0.00655261	0.232139	0.827823	0.885893	1	1	-0.0469853	1.60858	0.182991	0.301376	1	1	-0.184152	4.29885	0.0126572	0.0661639	1	0	0	0	0	0	0	0	0	0

### Sheet: Two SNP
Trait	IndexSNP	SNP	CHR	POSITION	LOCUS	REF_ALLELE	ALT_ALLELE	MAF_AFR	MAF_AMR	MAF_ASN	MAF_EUR	Baseline_HigherAllele	DMSO_HigherAllele	TG_HigherAllele	REF_Baseline_EnhCall	ALT_Baseline_EnhCall	Baseline_LogFC	Baseline_t.statistic	Baseline_pvalue	Baseline_FDR	REF_Plasmid_DMSO_EnhCall	ALT_Plasmid_DMSO_EnhCall	DMSO_LogFC	DMSO_t.statistic	DMSO_pvalue	DMSO_FDR	REF_Plasmid_TG_EnhCall	ALT_Plasmid_TG_EnhCall	TG_LogFC	TG_t.statistic	TG_pvalue	TG_FDR	REF_HIGHER_Under_Erstress	ALT_HIGHER_Under_Erstress	ATAC_Peak	PDX1	FOXA2	H2A.Z	H3K27ac	MAFB	NKX6.1	CTCF
T2D	rs10923931	rs6668119	1	120439109	NOTCH2	G	C	0.39	0.12	0.03	0.11	G	-	-	1	0	-0.160983	4.59289	0.0100848	0.0420864	1	1	-0.0401022	0.340063	0.750917	0.826278	1	1	-0.274705	2.66202	0.0562716	0.168682	0	-1	0	0	0	0	0	0	0	0
T2D	rs10923931	rs72697237	1	120473425		A	T	0.36	0.12	0.03	0.11	T	T	T	1	1	1.07193	-137.104	1.7e-08	2.18e-05	1	1	1.35263	-55.9058	6.13e-07	0.00020128	1	1	1.36148	-39.5868	2.43e-06	0.000213555	1	1	0	0	0	0	0	0	0	0
T2D	rs12496230	rs12496230	3	66829908	KBTBD8	T	C	0.02	0.2	0.09	0.18	C	-	-	0	1	0.200498	-4.04406	0.0155517	0.0566361	0	0	-0.056953	0.616108	0.571156	-1	1	1	0.081578	-0.680215	0.533701	0.684024	0	0	0	0	0	0	0	0	0	0
T2D	rs12496230	rs13096599	3	66848809		T	C	0.02	0.2	0.08	0.18	C	C	C	1	1	0.383976	-15.5642	9.95e-05	0.00170751	0	1	0.430598	-4.90324	0.00802526	0.0367061	0	1	0.436719	-4.48174	0.0109751	0.0608516	0	0	1	0	0	1	0	0	0	0
T2D	rs12549902	rs6150565	8	41512581	ANK1, NKX6-3	CACAGCAGAGTCTAT	C	0.64	0.54	0.41	0.55	CACAGCAGAGTCTAT	-	-	1	0	-0.160797	4.23381	0.0133293	0.0506958	0	0	-0.127208	3.94266	0.0169219	-1	1	0	-0.237467	3.19618	0.0330208	0.120378	0	0	0	0	0	0	0	0	0	0
T2D	rs12549902	rs12544241	8	41514888		G	A	0.73	0.58	0.42	0.57	-	-	A	1	1	0.0250649	-0.661323	0.544556	0.662832	0	0	0.0562261	-1.61449	0.181722	-1	0	1	0.115841	-3.81987	0.0187805	0.087046	0	0	1	0	0	0	0	0	0	0
T2D	rs2028299	rs986505	15	90418413	AP3S2	T	A	0.62	0.76	0.81	0.73	-	T	-	0	0	-0.122258	2.94596	0.0421382	-1	1	0	-0.107701	3.14446	0.0346985	0.0985727	1	0	-0.207783	2.1934	0.0933369	0.225327	0	0	1	0	0	0	0	0	0	1
T2D	rs2028299	rs1866475	15	90428072		A	G	0.6	0.75	0.78	0.71	A	-	-	1	1	-0.127684	3.8045	0.0190299	0.0657256	1	1	0.0683526	-0.874835	0.431049	0.54952	1	1	0.252442	-3.50561	0.0247701	0.105313	0	0	0	0	0	0	0	0	0	0
T2D	rs2244020	rs9266638	6	31347057	ZDHHC20P2,FGFR3P1	C	T	0.68	0.47	0.44	0.33	-	-	C	0	0	0.0186741	-0.58601	0.589341	-1	0	0	-0.0340214	0.628302	0.563896	-1	1	0	-0.199517	4.19937	0.0137027	0.0704633	0	0	0	0	0	0	0	0	0	0
T2D	rs2244020	rs2244020	6	31347451		A	C,G,T	0.72	0.63	0.49	0.4	A	-	-	1	0	-0.0766322	9.0515	0.000825528	0.00775608	0	1	0.172396	-2.41118	0.0734605	0.165806	0	0	0.0370287	-0.839454	0.448457	-1	0	0	0	0	0	0	0	0	0	0
T2D	rs3132524	rs3130929	6	31135207	POU5F1	T	C	0.87	0.83	0.63	0.77	C	-	-	1	1	0.550254	-5.69053	0.0047101	0.0243119	1	1	1.6136	-3.10161	0.0361645	0.100648	1	1	1.03906	-2.73738	0.0520457	0.159029	NA	0	0	0	0	0	0	0	0	0
T2D	rs3132524	rs3130928	6	31136097		C	A	0.86	0.82	0.62	0.76	A	-	-	1	1	0.0527166	-3.37371	0.0279475	0.0834309	1	1	-0.0110178	0.269453	0.80091	0.864517	1	1	0.028511	-1.31115	0.260009	0.439134	0	0	0	0	0	0	0	0	0	0
T2D	rs319598	rs319598	5	134240235	PCBD2,TXNDC15	T	C	0.76	0.58	0.59	0.61	C	-	-	1	1	0.105647	-4.15494	0.0142032	0.0531364	1	1	0.00283043	-0.0980033	0.926644	0.950969	1	1	-0.0467577	2.06455	0.107895	0.247259	1	1	1	0	0	1	1	0	0	1
T2D	rs319598	rs319593	5	134251683		G	A	0.75	0.57	0.57	0.6	G	G	G	1	1	-0.183276	6.11022	0.00363158	0.0208626	1	1	-0.16743	4.97867	0.00760449	0.0357781	1	1	-0.184117	4.44056	0.0113291	0.0620401	0	0	0	0	0	0	0	0	0	0
T2D	rs343092	rs2947795	12	66206798	HMGA2,HMGA2-AS1	T	C	0.86	0.19	0.31	0.15	T	T	T	1	1	-0.0915631	36.3039	3.44e-06	0.000152213	1	1	-0.0801116	7.05731	0.00212613	0.0149139	1	1	-0.110582	9.4765	0.000691813	0.00877862	1	0	0	0	0	0	0	0	0	0
T2D	rs343092	rs343093	12	66255005		G	C	0.09	0.79	0.69	0.84	-	C	-	1	1	0.0466272	-2.836	0.047058	0.120318	1	1	0.170164	-3.59041	0.0229534	0.0763601	1	1	0.0403077	-0.505197	0.639986	0.765772	1	1	0	0	0	0	0	0	0	0
T2D	rs35612982	rs35612982	6	20682622	CDKAL1	T	C	0.54	0.22	0.4	0.17	-	C	-	0	0	0.0926198	-1.39427	0.235691	-1	0	1	0.17936	-3.72455	0.0203935	0.0702016	0	0	0.146035	-1.90951	0.128819	-1	0	0	0	0	0	0	0	0	0	0
T2D	rs35612982	rs66460913	6	20714342		C	CT	-1	-1	-1	-1	C	-	-	1	0	-0.752602	4.00543	0.0160575	0.0572648	0	0	NA	NA	NA	-1	0	0	NA	NA	NA	-1	NA	NA	0	0	0	0	0	0	0	0
T2D	rs3802177	rs3802177	8	118185025	SLC30A8	G	A	0.08	0.26	0.46	0.29	-	G	-	1	0	-0.0600743	2.59576	0.0603171	0.141323	1	0	-0.342989	5.23753	0.00635095	0.0313161	1	0	-0.155191	2.33098	0.0801656	0.210924	0	0	0	0	0	0	0	0	0	0
T2D	rs3802177	rs4300038	8	118217915		G	A	0.13	0.27	0.47	0.28	G	G	G	1	1	-0.724715	24.8646	1.55e-05	0.000464649	1	1	-0.937953	41.145	2.09e-06	0.000311283	1	1	-0.719215	50.9727	8.87e-07	0.000213555	0	1	0	0	0	0	1	0	0	0
T2D	rs391300	rs510151	17	2211917	SRR	C	A	0.45	0.63	0.73	0.61	A	A	A	1	1	0.138986	-35.059	3.95e-06	0.000164345	1	1	0.0592835	-4.28472	0.0127997	0.0500406	1	1	0.0693422	-6.37018	0.00311431	0.0267765	1	1	0	0	0	0	0	0	0	0
T2D	rs391300	rs36113682	17	2214331		C	T	0.44	0.63	0.73	0.61	C	-	-	1	1	-0.0780686	3.5781	0.0232071	0.074101	1	1	-0.0510846	1.46018	0.218024	0.338285	1	1	-0.164776	2.68429	0.0549831	0.165999	0	0	0	0	0	0	0	0	0	0
T2D	rs6426514	rs113590475	1	228862284	RHOU	C	T	0.11	0.12	0.04	0.08	T	-	-	1	1	0.158027	-5.96224	0.00397338	0.0219094	1	1	0.00783949	-0.138701	0.896389	0.932154	1	1	-0.0317546	0.454625	0.672958	0.788964	1	0	0	0	0	0	0	0	0	0
T2D	rs6426514	rs6426514	1	228880115		G	A	0.11	0.12	0.04	0.08	G	-	G	1	0	-0.429407	5.55418	0.00514276	0.0254542	1	0	-0.303433	2.68132	0.0551527	0.13805	1	0	-0.413161	3.98777	0.0162952	0.0795884	0	0	0	0	0	0	0	0	0	0
T2D	rs642858	rs56364507	6	140246095	AL050338.2	CT	C	0.13	0.2	0.42	0.22	CT	CT	CT	1	0	-0.758633	17.8408	5.8e-05	0.00120664	1	-1	-0.802731	21.0884	2.99e-05	0.00116389	1	0	-0.895862	46.6172	1.27e-06	0.000213555	1	0	0	0	0	0	0	0	0	0
T2D	rs642858	rs1361248	6	140295358		A	G	0.85	0.79	0.61	0.76	-	G	-	0	0	0.127608	-1.90554	0.129409	-1	-1	1	0.358548	-8.24009	0.00118288	0.0105675	0	0	0.158298	-1.38051	0.239557	-1	0	0	1	1	1	0	0	0	0	0
T2D	rs67156297	rs6687939	1	154334176	ATP8B2	G	A	0.15	0.17	0.09	0.25	G	G	-	1	1	-0.0371162	3.5012	0.024869	0.0773409	1	1	-0.0739458	3.56969	0.0233823	0.0767873	1	1	-0.0188485	1.00738	0.370745	0.549172	1	1	0	0	0	0	0	0	0	0
T2D	rs67156297	rs35221765	1	154345344		G	A	0.15	0.17	0.09	0.25	G	G	G	1	1	-0.222003	35.5798	3.72e-06	0.000159799	1	1	-0.131602	10.8011	0.00041674	0.00600252	1	1	-0.139392	27.678	1.01e-05	0.00049313	1	1	0	0	0	0	0	0	0	0
T2D	rs6937795	rs947735	6	137295908	RPL35AP3,Y_RNA	C	G	0.33	0.52	0.48	0.49	G	-	-	1	1	0.0828291	-4.29756	0.0126701	0.0488652	1	1	0.164302	-1.92747	0.126182	0.23706	1	1	0.164975	-2.88489	0.0447922	0.144328	1	1	0	0	0	0	0	0	0	0
T2D	rs6937795	rs947734	6	137295951		T	C	0.33	0.52	0.48	0.49	-	C	-	1	1	0.0582789	-1.15103	0.313843	0.448394	1	1	0.125834	-5.46411	0.00545544	0.0281693	1	1	0.225461	-2.37161	0.0766861	0.207282	1	1	0	0	0	0	0	0	0	0
T2D	rs7172432	rs7163757	15	62391608	C2CD4A/B	C	T	0.71	0.5	0.4	0.43	-	-	T	0	0	0.0230221	-1.2949	0.265042	-1	0	0	0.198359	-3.92559	0.0171667	-1	1	1	0.355807	-17.8452	5.79e-05	0.0016985	1	1	1	1	1	0	1	1	1	0
T2D	rs7172432	rs4775466	15	62397118		C	T	0.71	0.5	0.41	0.43	C	C	C	1	0	-0.521376	29.9883	7.36e-06	0.000259261	1	0	-0.379486	9.91137	0.000581707	0.00735894	1	0	-0.444877	12.9396	0.000205763	0.00351781	0	0	0	0	0	0	0	0	0	0
T2D	rs7659604	rs6816071	4	122665185	TMEM155,ANXA5	G	A	0.69	0.31	0.36	0.43	A	A	A	1	1	0.647854	-8.06001	0.00128678	0.0103398	1	1	1.21627	-11.9869	0.00027761	0.00483952	1	1	1.09571	-8.88442	0.00088678	0.0105828	0	0	0	0	0	0	0	0	0	0
T2D	rs7659604	rs60614118	4	122666141		G	A	0.68	0.3	0.36	0.43	A	A	A	1	1	0.111973	-40.0249	2.33e-06	0.000114279	1	1	0.131041	-17.9107	5.71e-05	0.00161688	1	1	0.106007	-12.0452	0.000272397	0.0042541	1	1	0	0	0	0	0	0	0	0
T2D	rs79223353	rs2332541	3	123158158	ADCY5	T	C	0.05	0.11	0.34	0.01	C	C	-	1	1	0.173971	-3.94567	0.0168793	0.0595765	1	1	0.172608	-3.47119	0.025556	0.080698	1	1	0.199209	-1.73629	0.15752	0.314791	1	1	0	0	0	0	0	0	0	0
T2D	rs79223353	rs76846759	3	123158794		C	T	0.05	0.11	0.34	0.01	T	T	T	0	1	1.91297	-65.544	3.25e-07	4.13e-05	0	1	1.55658	-40.2165	2.28e-06	0.000312564	0	1	1.83719	-41.6513	1.99e-06	0.000213555	0	1	0	0	0	0	0	0	0	0
T2D	rs79976124	rs143311721	6	66648724	ADH5P4, NUFIP1P1	A	C	0.01	0.11	0.05	0.18	A	A	A	1	1	-0.28221	89.0311	9.54e-08	2.18e-05	1	1	-0.341966	81.0056	1.39e-07	0.000101921	1	1	-0.335356	38.5626	2.7e-06	0.000213555	0	1	0	0	0	0	0	0	0	0
T2D	rs79976124	rs12201218	6	66653619		T	C	0.02	0.18	0.05	0.3	C	C	C	0	1	1.02886	-24.585	1.62e-05	0.000464649	0	1	0.863611	-11.9637	0.000279723	0.00483952	0	1	0.987531	-18.7534	4.76e-05	0.00157367	0	0	0	0	0	0	0	0	0	0
T2D	rs864745	rs1635852	7	28189411	JAZF1	T	C	0.22	0.4	0.21	0.54	-	C	-	0	0	0.0459381	-1.40986	0.231389	-1	0	1	0.145818	-3.29159	0.0301704	0.0897459	0	0	0.185714	-2.14909	0.0980818	-1	0	0	1	0	0	0	0	0	0	0
T2D	rs864745	rs849133	7	28192280		C	T	0.21	0.4	0.21	0.53	C	C	-	1	0	-0.273846	4.83971	0.00840186	0.0365055	1	0	-0.35053	7.57541	0.00162812	0.0131048	0	0	-0.329927	1.54114	0.198136	-1	0	0	0	0	1	0	0	0	0	0
T2D	rs896854	rs13262110	8	95926890	TP53INP1	C	T	0.32	0.58	0.71	0.54	C	C	C	1	1	-0.0647885	13.2685	0.000186467	0.00261243	1	1	-0.0864209	7.45703	0.00172796	0.0134351	1	1	-0.126713	16.1066	8.69e-05	0.00215496	1	1	1	0	0	0	0	0	0	0
T2D	rs896854	rs2879813	8	95960947		A	G	0.4	0.59	0.69	0.56	G	-	-	0	1	0.142415	-10.4438	0.000474936	0.0052167	0	1	0.0388275	-0.731746	0.504886	0.616436	0	0	0.000813443	-0.00698302	0.994763	-1	0	0	1	0	0	0	1	0	0	0
T2D	rs9470794	rs74441639	6	38064681	ZFAND3	A	C	0.04	0.05	0.0017	0.1	C	C	-	0	1	0.0766056	-3.38079	0.0277652	0.083417	0	1	0.245049	-5.4013	0.00568728	0.0290919	0	0	0.0512687	-1.55754	0.194337	-1	0	0	1	1	1	0	0	0	0	0
T2D	rs9470794	rs9462393	6	38124360		G	T	0.2	0.09	0.3	0.1	T	T	T	1	1	0.229408	-10.5851	0.000450784	0.00503192	1	1	0.2382	-7.29103	0.00188106	0.0137276	1	1	0.310077	-6.42647	0.00301452	0.026119	1	1	0	0	0	0	0	0	0	0
T2D	rs9552911	rs9550942	13	23834661	SGCG	A	G	0.02	0.02	0.24	0.01	G	G	G	-1	1	1.53976	-43.2375	1.71e-06	9.77e-05	-1	1	1.45732	-36.1258	3.5e-06	0.000406982	0	1	1.75002	-15.3499	0.000105085	0.00227856	0	1	0	0	0	0	0	0	0	0
T2D	rs9552911	rs80140153	13	23839440		G	A	0.01	0.02	0.24	0.01	G	G	G	1	1	-0.390719	52.0525	8.15e-07	7e-05	1	1	-0.809104	31.0031	6.45e-06	0.000481367	1	1	-0.651517	17.916	5.7e-05	0.0016985	0	1	0	0	0	0	0	0	0	0
Proinsulin_Levels	rs1549318	rs113350503	15	71111437	LARP6	A	G	0.38	0.72	0.47	0.6	G	G	G	1	1	0.124041	-6.02157	0.00383179	0.0215617	1	1	0.232457	-10.3401	0.000493688	0.0068698	1	1	0.220351	-4.03834	0.0156254	0.0775141	1	1	0	0	0	0	0	0	0	0
Proinsulin_Levels	rs1549318	rs11630895	15	71113738		G	A	0.34	0.72	0.47	0.61	-	G	-	1	0	-0.0725054	2.94745	0.0420759	0.110741	1	0	-0.221646	10.5665	0.000453864	0.00642452	0	0	-0.117803	2.94437	0.0422052	-1	0	0	0	0	0	0	0	0	0	0
Fasting_Glucose_Related_Traits	rs11605924	rs12794698	11	45871861	CRY2	G	A	0.07	0.5	0.24	0.49	-	G	-	1	1	-0.0400107	2.51849	0.065462	0.149799	1	1	-0.046499	3.25202	0.031316	0.0918231	1	1	0.0274597	-0.488262	0.650922	0.773365	1	1	0	0	0	0	0	0	0	0
Fasting_Glucose_Related_Traits	rs11605924	rs11038694	11	45878123		G	A	0.05	0.5	0.24	0.49	A	A	A	1	1	0.419999	-20.3308	3.46e-05	0.00084731	1	1	0.329392	-8.96993	0.000854753	0.00939202	1	1	0.437011	-17.227	6.66e-05	0.0017327	0	1	0	0	0	0	0	0	0	0
Fasting_Glucose_Related_Traits	rs10248619	rs10248619	7	50751090	GRB10	T	C	0.53	0.81	0.89	0.78	T	-	-	1	1	-0.0990101	7.21118	0.00196066	0.0137347	1	1	-0.046515	1.46601	0.216527	0.336683	1	1	-0.0141671	0.357428	0.738833	0.832998	0	0	0	0	0	0	0	0	0	0
Fasting_Glucose_Related_Traits	rs10248619	rs10239132	7	50751199		C	T	0.46	0.79	0.88	0.77	-	-	T	1	1	0.00442991	-0.905923	0.416212	0.548425	1	1	0.0128829	-2.84795	0.0464919	0.12057	1	1	0.0316357	-8.64095	0.000986484	0.0113446	1	1	0	0	0	0	0	0	0	0

### Sheet: Three SNP
Trait	IndexSNP	SNP	CHR	POSITION	LOCUS	REF_ALLELE	ALT_ALLELE	MAF_AFR	MAF_AMR	MAF_ASN	MAF_EUR	Baseline_HigherAllele	DMSO_HigherAllele	TG_HigherAllele	REF_Baseline_EnhCall	ALT_Baseline_EnhCall	Baseline_LogFC	Baseline_t.statistic	Baseline_pvalue	Baseline_FDR	REF_Plasmid_DMSO_EnhCall	ALT_Plasmid_DMSO_EnhCall	DMSO_LogFC	DMSO_t.statistic	DMSO_pvalue	DMSO_FDR	REF_Plasmid_TG_EnhCall	ALT_Plasmid_TG_EnhCall	TG_LogFC	TG_t.statistic	TG_pvalue	TG_FDR	REF_HIGHER_Under_Erstress	ALT_HIGHER_Under_Erstress	ATAC_Peak	PDX1	FOXA2	H2A.Z	H3K27ac	MAFB	NKX6.1	CTCF
T2D	rs10461617	rs7728745	5	56086666	MAP3K1	G	A	0.73	0.68	0.53	0.8	A	A	A	1	1	0.178873	-17.7294	5.95e-05	0.00121847	1	1	0.160802	-14.9139	0.000117729	0.0028016	1	1	0.167535	-26.1808	1.26e-05	0.000577005	1	1	0	0	0	0	0	0	0	0
T2D	rs10461617	rs832571	5	56156419		T	C	0.74	0.68	0.53	0.8	C	C	-	1	1	0.0993838	-11.6651	0.00030876	0.00371567	1	1	0.0497715	-3.24199	0.0316144	0.0925326	1	1	0.0558856	-3.26901	0.0308179	0.115339	1	1	0	0	0	0	0	0	0	0
T2D	rs10461617	rs832572	5	56157201		T	C	0.72	0.67	0.51	0.8	C	C	C	1	1	0.983411	-34.2226	4.35e-06	0.000165882	1	1	0.676535	-11.9445	0.000281483	0.00483952	1	1	0.865204	-13.8048	0.000159583	0.00301302	1	1	0	0	0	0	0	0	0	0
T2D	rs10811661	rs10965246	9	22132698	CDKN2A/B	T	C	0.07	0.14	0.44	0.17	C	C	-	0	1	0.163417	-4.20322	0.0136604	0.0515267	0	1	0.213434	-3.32937	0.0291227	0.0875847	0	0	0.0755296	-0.792188	0.472583	-1	0	0	0	0	0	0	0	0	0	0
T2D	rs10811661	rs10811660	9	22134068		G	A	0.05	0.14	0.44	0.16	-	G	-	1	0	-0.181361	2.22308	0.0903028	0.188715	1	0	-0.381328	8.59166	0.00100833	0.0100344	0	0	-0.105737	2.20124	0.0925245	-1	-1	0	1	1	1	1	0	1	0	0
T2D	rs10811661	rs10811661	9	22134094		T	C	0.05	0.14	0.44	0.16	-	C	-	0	0	0.0910442	-3.76318	0.0197206	-1	1	1	0.118859	-12.5395	0.000232724	0.00444341	-1	0	0.22854	-3.13939	0.0348683	-1	-1	-1	1	1	1	1	0	1	0	0
T2D	rs10993738	rs10993730	9	93623372	SYK	A	G	0.0041	0.01	0.26	0.02	G	-	-	1	1	0.0829337	-3.65104	0.0217515	0.0707697	0	0	0.0599692	-1.04481	0.355092	-1	0	1	0.0918983	-1.18465	0.301735	0.477716	0	0	0	0	0	0	0	0	0	0
T2D	rs10993738	rs79695922	9	93648708		T	C	0	0.01	0.23	0.01	C	C	C	1	1	0.576418	-92.4964	8.19e-08	2.18e-05	1	1	0.570497	-43.6038	1.65e-06	0.000301761	1	1	0.603667	-91.4364	8.58e-08	5.42e-05	0	1	0	0	0	0	0	0	0	0
T2D	rs10993738	rs12684347	9	93653449		A	G	0.002	0.02	0.22	0.01	G	G	-	1	1	0.156841	-5.68321	0.00473216	0.0243343	1	1	0.289237	-8.34425	0.00112751	0.0103429	1	1	0.158491	-3.54195	0.0239714	0.103142	0	-1	0	0	0	0	0	0	0	0
T2D	rs1727313	rs1790097	12	123655049	MPHOSPH9	A	G	0.85	0.76	0.93	0.69	G	G	G	0	1	0.337652	-23.3276	2e-05	0.000560846	0	1	0.316793	-5.3381	0.00593286	0.0298827	0	1	0.537977	-18.9667	4.55e-05	0.00155622	0	1	0	0	0	0	0	0	0	0
T2D	rs1727313	rs1727310	12	123660510		A	G	0.94	0.81	1	0.77	A	A	-	1	1	-0.198513	8.73928	0.000944626	0.00842189	1	1	-0.217303	3.96309	0.0166346	0.0607676	1	1	-0.247028	3.29525	0.0300671	0.113199	1	0	0	0	0	0	0	0	0	0
T2D	rs1727313	rs1727322	12	123699520		A	G	0.94	0.79	0.99	0.76	G	G	G	1	1	0.436847	-21.3453	2.85e-05	0.000737918	1	1	0.400891	-20.5768	3.29e-05	0.00117611	1	1	0.458325	-32.8939	5.09e-06	0.000306825	0	0	0	0	0	0	0	0	0	0
T2D	rs4458523	rs11725494	4	6293855	WFS1	C	T	0.57	0.68	0.94	0.61	C	-	-	1	0	-0.260786	3.12616	0.0353158	0.0984128	0	0	0.149127	-0.907283	0.415572	-1	0	0	0.0406247	-0.151291	0.88707	-1	0	0	0	0	0	0	0	0	0	0
T2D	rs4458523	rs13130845	4	6297646		A	C	0.64	0.68	0.94	0.63	C	C	C	0	1	2.80824	-45.2564	1.43e-06	8.53e-05	0	1	2.39639	-27.5312	1.04e-05	0.000607096	0	1	2.4657	-43.8646	1.62e-06	0.000213555	0	0	0	0	0	0	0	0	0	0
T2D	rs4458523	rs4689398	4	6302199		C	T	0.48	0.67	0.94	0.62	-	T	T	0	0	-0.0523907	0.711651	0.515984	-1	0	1	0.381331	-4.36161	0.0120469	0.0480072	0	1	0.36367	-5.61736	0.00493647	0.0347305	0	0	0	0	0	0	0	0	0	0
T2D	rs679992	rs12073009	1	241186349	RGS7	A	G	-1	-1	-1	-1	-	G	G	-1	0	0.248959	-3.36263	0.028236	-1	0	1	0.785077	-7.32154	0.00185171	0.013696	0	1	0.693298	-3.68014	0.0212014	0.095444	0	0	0	0	0	0	0	0	0	0
T2D	rs679992	rs1713547	1	241189620		A	G	0.54	0.42	0.13	0.44	G	G	G	0	1	1.08723	-16.8483	7.27e-05	0.00136612	0	1	0.765567	-12.0231	0.000274355	0.00483952	0	1	0.973121	-25.9551	1.31e-05	0.000577005	0	1	0	0	0	0	0	0	0	0
T2D	rs679992	rs527754	1	241196006		C	G	0.59	0.43	0.13	0.45	G	-	-	0	1	0.29777	-7.46849	0.00171798	0.0126588	0	0	0.0721333	-1.62712	0.17904	-1	0	1	0.257526	-3.36765	0.0281047	0.109289	0	0	0	0	0	0	0	0	0	0
T2D	rs9939609	rs11075992	16	53820066	FTO	T	C	0.54	0.28	0.16	0.42	-	-	C	-1	-1	0.0349907	-0.954147	0.394041	-1	-1	-1	0.0172316	-0.667133	0.541201	-1	-1	1	0.60525	-9.91334	0.00058126	0.00773993	0	1	0	0	0	0	0	0	0	0
T2D	rs9939609	rs9937709	16	53820813		A	G	0.6	0.31	0.19	0.43	G	G	G	1	1	0.060627	-8.05838	0.00128777	0.0103398	1	1	0.0837711	-8.61785	0.00099665	0.0100115	1	1	0.0898672	-9.09031	0.000812056	0.0100711	1	1	0	0	0	0	0	0	0	0
T2D	rs9939609	rs62033403	16	53822237		A	G	0.54	0.28	0.16	0.42	G	G	G	1	1	0.272422	-14.2813	0.000139643	0.00214934	1	1	0.254295	-5.78409	0.00443886	0.0248758	1	1	0.258225	-10.927	0.00039837	0.00579239	1	1	0	0	0	0	0	0	0	0
Fasting_Plasma_Glucose	rs174550	rs174530	11	61546592	FADS1	A	G	0.05	0.56	0.41	0.39	-	A	-	0	0	-0.0174473	0.416294	0.698562	-1	1	0	-0.188705	9.11141	0.000804849	0.0090518	0	0	-0.0559161	0.512861	0.635072	-1	0	0	0	0	0	0	0	0	0	0
Fasting_Plasma_Glucose	rs174550	rs174534	11	61549458		A	G	0.04	0.53	0.41	0.35	-	G	-	1	1	0.0189667	-0.617284	0.570453	0.687647	1	1	0.101141	-4.18892	0.0138186	0.0522813	1	1	-0.0261565	0.764099	0.487393	0.647639	0	0	0	0	0	0	0	0	0	0
Fasting_Plasma_Glucose	rs174550	rs174538	11	61560081		G	A	0.04	0.52	0.4	0.33	G	-	G	1	1	-0.170119	5.4406	0.00554084	0.0268095	1	1	-0.116737	3.05242	0.0379385	0.104172	1	1	-0.206369	3.63914	0.0219813	0.0979096	-1	-1	1	0	0	1	1	0	0	0
Fasting_Glucose_Related_Traits	rs3736594	rs6547796	2	27975394	MRPL33	T	C	0.29	0.6	0.42	0.75	T	-	-	1	0	-0.232369	12.792	0.00021523	0.00286904	0	0	-0.204645	2.25657	0.0870102	-1	0	0	-0.0107449	0.249484	0.815274	-1	0	0	0	0	0	0	0	0	0	0
Fasting_Glucose_Related_Traits	rs3736594	rs12477908	2	27987046		A	C	0.33	0.6	0.42	0.73	A	A	A	1	1	-0.615624	14.5012	0.000131491	0.00207513	1	1	-0.48859	14.4897	0.0001319	0.00296697	1	1	-0.577212	12.3077	0.000250361	0.00395883	1	0	0	0	0	0	0	0	0	0
Fasting_Glucose_Related_Traits	rs3736594	rs7593136	2	28017792		A	G	0.68	0.37	0.58	0.23	-	A	-	1	1	-0.037623	1.30192	0.262855	0.397905	1	1	-0.140026	4.53469	0.0105396	0.0435922	1	1	-0.127933	2.33058	0.0802011	0.210924	1	1	0	0	0	0	0	0	0	0

### Sheet: Definitions of Column Names
Column Names	Definitions
Trait	Trait for which significanlty associated SNPs were tested with MPRA
IndexSNP	GWAS tag SNP associated with Trait
SNP	SNP in LD with IndexSNP that was tested with MPRA
CHR	Chromosome of SNP
POSITION	Position of SNP (hg19)
Locus	Gene closest to tag SNP
REF_ALLELE	Reference allele of SNP
ALT_ALLELE	Alternate allele of SNP
MAF_AFR	Minor Allele Frequency on SNP in the African Population
MAF_AMR	Minor Allele Frequency on SNP in the American Population
MAF_ASN	Minor Allele Frequency on SNP in the Asian Population
MAF_EUR	Minor Allele Frequency on SNP in the European Population
Baseline_HigherAllele	Allele with significanlty higher MPRA activity in MIN6 beta cells under standard culture condition
DMSO_HigherAllele	Allele with significanlty higher MPRA activity in MIN6 beta cells under solvent control DMSO condition
TG_HigherAllele	Allele with significanlty higher MPRA activity in MIN6 beta cells under ER stress with Thapsigargin
REF_Baseline_EnhCall	Under standard culture conditions, sequence with the reference allele is MPRA active	1 -> active; 0 -> not active
ALT_Baseline_EnhCall	Under standard culture conditions, sequence with the alternate allele is MPRA active	1 -> active; 0 -> not active
Baseline_LogFC	Under standard culture conditions, log2 fold change in MPRA activity between the reference and alternate alleles	log2 ( ALT / REF )
Baseline_t.statistic	Under standard culture conditions, t-statistic of change in MPRA activity between the reference and alternate alleles
Baseline_pvalue	Under standard culture conditions, p.value of change in MPRA activity between the reference and alternate alleles
Baseline_FDR	Under standard culture conditions, FDR of change in MPRA activity between the reference and alternate alleles	1 -> Below 10%; 0 -> Above 10%; -1 -> Not Tested (because neither alleles had significant MPRA activity)
REF_Plasmid_DMSO_EnhCall	Under solvent control DMSO conditions, sequence with the reference allele is MPRA active	1 -> active; 0 -> not active
ALT_Plasmid_DMSO_EnhCall	Under solvent control DMSO conditions, sequence with the alternate allele is MPRA active	1 -> active; 0 -> not active
DMSO_LogFC	Under solvent control DMSO conditions, log2 fold change in MPRA activity between the reference and alternate alleles	log2 ( ALT / REF )
DMSO_t.statistic	Under solvent control DMSO conditions, t-statistic of change in MPRA activity between the reference and alternate alleles
DMSO_pvalue	Under solvent control DMSO conditions, p.value of change in MPRA activity between the reference and alternate alleles
DMSO_FDR	Under solvent control DMSO conditions, FDR of change in MPRA activity between the reference and alternate alleles	1 -> Below 10%; 0 -> Above 10%; -1 -> Not Tested (because neither alleles had significant MPRA activity)
REF_Plasmid_TG_EnhCall	Under ER stress with Thapsigargin, sequence with the reference allele is MPRA active	1 -> active; 0 -> not active
ALT_Plasmid_TG_EnhCall	Under ER stress with Thapsigargin, sequence with the alternate allele is MPRA active	1 -> active; 0 -> not active
TG_LogFC	Under ER stress with Thapsigargin, log2 fold change in MPRA activity between the reference and alternate alleles	log2 ( ALT / REF )
TG_t.statistic	Under ER stress with Thapsigargin, t-statistic of change in MPRA activity between the reference and alternate alleles
TG_pvalue	Under ER stress with Thapsigargin, p.value of change in MPRA activity between the reference and alternate alleles
TG_FDR	Under ER stress with Thapsigargin, FDR of change in MPRA activity between the reference and alternate alleles	1 -> Below 10%; 0 -> Above 10%; -1 -> Not Tested (because neither alleles had significant MPRA activity)
REF_HIGHER_Under_Erstress	Change in MPRA activity of sequence with reference allele under ER stress (compared to DMSO control)	1 -> higher under ER stress; 0 -> no change; -1 -> lower under ER stress
ALT_HIGHER_Under_Erstress	Change in MPRA activity of sequence with alternate allele under ER stress (compared to DMSO control)	1 -> higher under ER stress; 0 -> no change; -1 -> lower under ER stress
ATAC_Peak	Does the SNP overlap an Islet ATAC-seq peak?	1 -> Yes; 0 -> No
PDX1	Does the SNP overlap an Islet PDX1 ChIP-seq peak?	1 -> Yes; 0 -> No
FOXA2	Does the SNP overlap an Islet FOXA2 ChIP-seq peak?	1 -> Yes; 0 -> No
H2A.Z	Does the SNP overlap an Islet H2A.Z ChIP-seq peak?	1 -> Yes; 0 -> No
H3K27ac	Does the SNP overlap an Islet H3K27ac ChIP-seq peak?	1 -> Yes; 0 -> No
MAFB	Does the SNP overlap an Islet MAFB ChIP-seq peak?	1 -> Yes; 0 -> No
NKX6.1	Does the SNP overlap an Islet NKX6.1 ChIP-seq peak?	1 -> Yes; 0 -> No
CTCF	Does the SNP overlap an Islet CTCF ChIP-seq peak?	1 -> Yes; 0 -> No
